# Multi-omics Reveals Immune Response and Metabolic Profiles during High-Altitude Mountaineering

**DOI:** 10.1101/2024.05.03.592361

**Authors:** Jianhua Yin, Jingzhi Lv, Shichen Yang, Yang Wang, Zhuoli Huang, Xue Wang, Guixue Hou, Wenwen Zhou, Ying Liu, Weikai Wang, Xiumei Lin, Yunting Huang, Yuhui Zheng, Chen Wei, Yue Yuan, Yaling Huang, Chang Liu, Haoran Tao, Huanhuan Liu, Ruquan Liu, Yan Zhang, Guodan Zeng, Peng Gao, Longqi Liu, Jun Cao, Chuanyu Liu, Xin Jin, Jian Wang

## Abstract

The physiological perturbations induced by high-altitude exposure in mountain climbers, manifesting as metabolic and immunologic deviations, have been previously reported but are not fully understood. In this study, we obtained longitudinal multi-omic profiles of blood samples for healthy mountain climbers during two mountaineering stages (acclimatization and extreme altitude mountaineering). Our integrative assay included metabolomics and lipidomics profiling of plasma coupled with single-cell transcriptomic analysis of 375,722 immune cells. Longitudinal analysis revealed dynamic immune response profiles, during the acclimatization period, characterized by the downregulation of inflammatory responses in monocytes and classical dendritic cells (cDCs) and an increase in the proportion of cytotoxic CD8^+^ T cells with enhanced immune effector processes. In contrast, during extreme altitude mountaineering, the activation of inflammatory responses and impairment of T cell effector function were observed, concomitant with an increased cellular response to hypoxia and oxidative stress pathways. Furthermore, we found upregulated glycolysis and antioxidant gene expression during extreme altitude mountaineering, which was primarily orchestrated by *HIF1A* and *NFE2L2*, while decreased expression of these genes was observed in dysregulated plasmacytoid dendritic cells (pDCs). Finally, high-resolution plasma metabolic analysis revealed significant alterations in the metabolism of climbers, involving enhanced glutamine and fatty acid metabolism.
