## Supplemental Table for "Multi-omics Reveals Immune Response and Metabolic Profiles during High-Altitude Mountaineering": Table S6 Different Expression Genes Between D1 and Other Time Points in B cell Subsets.xlsx

### Sheet: 6.1 Activated B
Table S6. Different Expression Genes Between D1 and Other Time Points in B cells Subsets.Related to Figure 4
Gene	Pvalue	avg_log2FC	pct.1	pct.2	Pvalue_adj	TimePoint
CD180	1.20708e-27	0.70472	0.246	0.077	2.88674e-23	D4
XAF1	7.7015e-14	0.71896	0.432	0.3	1.84181e-09	D4
XAF1	3.79324e-07	0.794496	0.408	0.3	0.00907152	D9
EZR	8.23159e-37	0.853235	0.795	0.646	1.96859e-32	D11
SLC2A3	6.64334e-36	1.07357	0.46	0.212	1.58876e-31	D11
EGR1	1.14884e-35	1.37484	0.404	0.171	2.74745e-31	D11
CD83	8.54424e-34	1.1055	0.668	0.46	2.04336e-29	D11
JUN	2.83577e-31	0.777176	0.942	0.93	6.78175e-27	D11
HERPUD1	8.67899e-31	0.782562	0.613	0.391	2.07558e-26	D11
DUSP2	1.70549e-28	1.21127	0.38	0.18	4.07867e-24	D11
IER2	2.86515e-25	1.18785	0.579	0.432	6.85201e-21	D11
NFKBIA	4.76325e-25	0.928002	0.734	0.611	1.13913e-20	D11
GRASP	7.03365e-25	0.788152	0.309	0.125	1.6821e-20	D11
CD69	8.11734e-20	0.857489	0.742	0.659	1.94126e-15	D11
NR4A2	1.04511e-19	0.926407	0.285	0.132	2.49938e-15	D11
IL10RA	3.14935e-17	0.77867	0.314	0.168	7.53166e-13	D11
SNX9	3.81013e-16	0.902417	0.297	0.159	9.11192e-12	D11
THEMIS2	6.92694e-16	0.731575	0.202	0.082	1.65658e-11	D11
ZFP36	4.22325e-15	0.783333	0.663	0.574	1.00999e-10	D11
IER5	1.69367e-14	0.840593	0.43	0.299	4.0504e-10	D11
EZR	1.03608e-87	1.3535	0.885	0.646	2.4778e-83	D16
HLA-DRB5	2.05904e-67	1.00569	0.93	0.874	4.92419e-63	D16
GRASP	2.97683e-58	1.23263	0.457	0.125	7.11909e-54	D16
RBM38	9.26082e-54	1.08664	0.716	0.446	2.21473e-49	D16
FTH1	5.62929e-48	0.720347	0.966	0.916	1.34625e-43	D16
SLC2A3	4.94139e-45	1.33451	0.509	0.212	1.18173e-40	D16
RUBCNL	2.55466e-44	1.0478	0.723	0.473	6.10948e-40	D16
CD83	1.34345e-43	1.1427	0.734	0.46	3.21286e-39	D16
SH2B3	1.36557e-40	1.26281	0.308	0.074	3.26576e-36	D16
ARID5A	1.47858e-32	0.913105	0.26	0.063	3.53603e-28	D16
YPEL5	1.08509e-31	0.943036	0.594	0.366	2.59498e-27	D16
HLA-DQA2	2.41451e-30	0.849637	0.776	0.627	5.77431e-26	D16
FAM111B	3.21665e-30	1.27197	0.297	0.095	7.69261e-26	D16
CHPT1	9.70936e-30	0.899655	0.561	0.321	2.32199e-25	D16
NR4A2	3.33308e-29	1.18854	0.342	0.132	7.97106e-25	D16
ARRDC2	3.387e-28	0.893712	0.468	0.242	8.10001e-24	D16
RGS2	2.15217e-27	1.09187	0.358	0.151	5.14692e-23	D16
BAZ2A	1.35732e-26	0.882798	0.517	0.295	3.24602e-22	D16
ZNF331	2.26603e-23	0.994402	0.323	0.136	5.41921e-19	D16
SNX9	4.05505e-22	1.43391	0.332	0.159	9.69764e-18	D16
SESN3	3.75879e-19	0.75843	0.322	0.152	8.98914e-15	D16
PLEKHG1	8.00066e-19	1.01752	0.436	0.268	1.91336e-14	D16
CREM	2.26992e-18	0.904642	0.206	0.073	5.42852e-14	D16
KLF3	6.6847e-17	0.739457	0.387	0.224	1.59864e-12	D16
FMNL1	2.12681e-15	0.787672	0.372	0.229	5.08625e-11	D16
STX5	8.12811e-12	0.74695	0.291	0.169	1.94384e-07	D16
CYP2R1	2.39913e-11	0.717054	0.192	0.089	5.73751e-07	D16
CXCR4	7.96319e-55	-0.772914	0.77	0.931	1.9044e-50	D4
LINC01619	7.03088e-40	-1.21313	0.189	0.396	1.68144e-35	D4
HERPUD1	3.50967e-21	-0.862076	0.237	0.391	8.39337e-17	D4
PELI1	1.61193e-20	-0.918676	0.119	0.245	3.85494e-16	D4
RGS2	2.37825e-17	-0.779024	0.059	0.151	5.68758e-13	D4
PDE4B	3.78568e-15	-0.852849	0.234	0.36	9.05344e-11	D4
TXNIP	7.98531e-64	-1.19627	0.892	0.967	1.90969e-59	D9
LINC01619	1.00432e-26	-1.52696	0.157	0.396	2.40182e-22	D9
ZFP36L2	4.32847e-23	-0.941132	0.587	0.746	1.03515e-18	D9
PELI1	6.10618e-12	-1.07269	0.111	0.245	1.46029e-07	D9
RGS2	2.92456e-09	-0.738387	0.054	0.151	6.99408e-05	D9
PDE4B	8.51946e-07	-0.785451	0.251	0.36	0.0203743	D9
EAF2	4.9484e-30	-1.05763	0.183	0.387	1.18341e-25	D11
TLR10	3.07991e-21	-0.726191	0.079	0.211	7.36561e-17	D11
FCRL5	4.46353e-17	-0.726762	0.232	0.388	1.06745e-12	D11
TXNIP	2.34975e-84	-1.19126	0.864	0.967	5.61943e-80	D16
SESN1	2.64664e-32	-1.24185	0.066	0.256	6.32943e-28	D16
IL4R	6.06182e-31	-1.1735	0.461	0.653	1.44968e-26	D16
FCRL5	9.57276e-31	-1.1723	0.164	0.388	2.28932e-26	D16
EAF2	1.33459e-28	-1.03711	0.169	0.387	3.19168e-24	D16
2023-03-01	1.20958e-27	-0.863602	0.325	0.547	2.8927e-23	D16
ACTG1	1.82299e-27	-0.817554	0.524	0.723	4.35969e-23	D16
TLR10	4.91612e-27	-0.747005	0.05	0.211	1.17569e-22	D16
ZFP36L1	1.4201e-25	-0.701152	0.385	0.612	3.39617e-21	D16
CCR6	1.51044e-25	-1.05761	0.077	0.245	3.61221e-21	D16
HVCN1	1.73657e-25	-0.847165	0.328	0.553	4.15301e-21	D16
ZNF318	1.49443e-24	-0.867843	0.142	0.337	3.57394e-20	D16
PLPP5	2.91029e-22	-0.866259	0.304	0.504	6.95996e-18	D16
CYB561A3	4.47639e-22	-0.712461	0.302	0.504	1.07053e-17	D16
GAPT	4.77346e-22	-0.71338	0.072	0.223	1.14157e-17	D16
METTL7A	6.97938e-22	-0.817521	0.128	0.3	1.66912e-17	D16
SCIMP	1.69308e-21	-0.74778	0.052	0.189	4.049e-17	D16
FCRLA	3.01527e-21	-0.768234	0.202	0.393	7.21103e-17	D16
BLNK	2.31967e-17	-0.728876	0.181	0.346	5.54748e-13	D16
TRAK2	8.82207e-17	-0.869297	0.088	0.219	2.1098e-12	D16
FCRL3	1.74721e-16	-0.851566	0.144	0.292	4.17844e-12	D16
CLIC1	9.72365e-16	-0.701604	0.195	0.347	2.32541e-11	D16
CHI3L2	2.36575e-15	-0.700652	0.028	0.119	5.65769e-11	D16
PIK3AP1	5.99786e-15	-0.726187	0.132	0.268	1.43439e-10	D16
CYBB	4.70776e-09	-0.709598	0.193	0.298	0.000112586	D16

### Sheet: 6.2 Plasma B
Table S6. Different Expression Genes Between D1 and Other Time Points in B cells Subsets.Related to Figure 4
Gene	Pvalue	avg_log2FC	pct.1	pct.2	Pvalue_adj	TimePoint
PDIA6	1.84085e-14	1.13348	0.727	0.425	4.4024e-10	D9
MANF	5.28945e-14	1.1947	0.611	0.311	1.26497e-09	D9
PDIA4	9.08934e-13	1.07157	0.699	0.456	2.17372e-08	D9
MYDGF	4.06966e-12	1.21106	0.685	0.451	9.7326e-08	D9
TENT5C	4.32627e-12	1.02102	0.718	0.508	1.03463e-07	D9
FKBP11	5.01078e-12	0.82431	0.637	0.394	1.19833e-07	D9
OSTC	7.17668e-12	0.94638	0.651	0.378	1.7163e-07	D9
STT3A	1.04702e-11	0.737131	0.47	0.176	2.50396e-07	D9
SPCS3	1.62169e-11	1.04517	0.668	0.44	3.87826e-07	D9
JCHAIN	2.7779e-11	1.16286	0.811	0.689	6.64334e-07	D9
RABAC1	3.02398e-11	0.724373	0.676	0.43	7.23186e-07	D9
SEC61A1	6.6315e-11	0.79053	0.608	0.316	1.58592e-06	D9
CPNE5	1.06547e-10	0.728287	0.617	0.337	2.54807e-06	D9
LMAN1	1.42594e-10	0.921619	0.623	0.373	3.41014e-06	D9
CHCHD2	1.95671e-10	0.785064	0.761	0.554	4.67946e-06	D9
LMAN2	2.40016e-10	0.783066	0.662	0.435	5.73998e-06	D9
SDF2L1	2.48077e-10	0.719912	0.6	0.326	5.93277e-06	D9
PLAAT2	2.89597e-10	0.920234	0.361	0.109	6.92571e-06	D9
SELENOK	3.8107e-10	0.963171	0.555	0.306	9.1133e-06	D9
SSR3	4.97342e-10	0.83208	0.682	0.446	1.18939e-05	D9
AQP3	6.68068e-10	0.871048	0.597	0.342	1.59768e-05	D9
SEC61G	1.0521e-09	0.860511	0.645	0.378	2.51609e-05	D9
TMEM59	1.42342e-09	0.752565	0.654	0.404	3.40412e-05	D9
PRDX4	1.45572e-09	0.801083	0.501	0.228	3.48136e-05	D9
HSP90B1	2.08461e-09	1.00473	0.868	0.829	4.98534e-05	D9
SEC61B	2.74335e-09	0.873549	0.71	0.58	6.56071e-05	D9
NDUFB3	4.08087e-09	0.743866	0.53	0.269	9.75941e-05	D9
PPIB	4.19e-09	0.884115	0.808	0.756	0.000100204	D9
TMEM258	5.07734e-09	0.72225	0.701	0.477	0.000121425	D9
CD38	1.71104e-08	0.828439	0.639	0.409	0.000409194	D9
SUB1	3.53571e-08	0.802135	0.789	0.71	0.000845565	D9
LGALS1	8.00617e-08	0.846878	0.583	0.363	0.00191467	D9
FKBP2	8.03681e-08	0.776259	0.651	0.466	0.001922	D9
TXNDC5	2.29116e-07	0.77574	0.769	0.71	0.0054793	D9
TXN	3.0754e-07	0.714936	0.53	0.316	0.00735483	D9
P2RX1	1.27079e-06	0.867045	0.293	0.109	0.0303909	D9
MANF	7.15707e-14	1.10633	0.596	0.311	1.71161e-09	D11
AQP3	2.90912e-13	0.948429	0.642	0.342	6.95716e-09	D11
SPCS3	1.50662e-12	1.00949	0.679	0.44	3.60308e-08	D11
SEC61A1	2.79538e-12	0.762299	0.63	0.316	6.68514e-08	D11
OSTC	1.94369e-11	0.954354	0.622	0.378	4.64834e-07	D11
LMAN1	2.82737e-11	0.942449	0.622	0.373	6.76166e-07	D11
HSP90B1	3.99172e-11	1.01462	0.887	0.829	9.54619e-07	D11
C12orf73	8.17646e-11	0.82823	0.642	0.399	1.9554e-06	D11
CHCHD2	8.59659e-11	0.802917	0.749	0.554	2.05588e-06	D11
PLAAT2	1.77136e-10	0.802442	0.358	0.109	4.23621e-06	D11
MYDGF	1.99701e-10	0.866993	0.671	0.451	4.77584e-06	D11
SDF2L1	2.76811e-10	0.876586	0.564	0.326	6.61994e-06	D11
SEC61G	3.21953e-10	0.857465	0.614	0.378	7.6995e-06	D11
PDIA6	1.03855e-09	0.896489	0.648	0.425	2.48369e-05	D11
SUB1	1.19035e-09	0.774454	0.834	0.71	2.84673e-05	D11
DNAJB11	1.89205e-09	0.725231	0.539	0.295	4.52483e-05	D11
CLEC2B	1.95124e-09	0.768933	0.396	0.166	4.6664e-05	D11
SSR3	2.86578e-09	0.717173	0.651	0.446	6.85351e-05	D11
HSPA5	2.89044e-09	0.743213	0.8	0.611	6.91248e-05	D11
CALR	3.22631e-09	0.907332	0.685	0.528	7.71573e-05	D11
PPIB	3.60099e-09	0.794	0.83	0.756	8.61176e-05	D11
ENTPD1	8.28764e-09	0.778631	0.465	0.233	0.000198199	D11
GAPDH	1.00893e-08	0.829719	0.768	0.653	0.000241285	D11
TMEM258	1.15057e-08	0.739827	0.687	0.477	0.00027516	D11
PDIA4	1.90905e-08	0.838663	0.636	0.456	0.00045655	D11
SPN	3.04354e-08	0.713094	0.499	0.275	0.000727862	D11
TXN	3.16445e-08	0.911448	0.527	0.316	0.000756778	D11
IER3IP1	8.94579e-08	0.827817	0.44	0.233	0.00213939	D11
CEP128	1.4705e-07	0.795888	0.444	0.223	0.00351669	D11
ERN1	1.71436e-07	0.755704	0.503	0.306	0.0040999	D11
RRM2	4.67674e-07	0.700087	0.141	0.01	0.0111844	D11
IGHA1	1.50183e-06	0.998287	0.713	0.58	0.0359163	D11
CDK17	1.81831e-06	0.722072	0.364	0.176	0.043485	D11
HERPUD1	8.83274e-10	0.839326	0.782	0.518	2.11235e-05	D16
PPBP	7.21598e-09	1.29083	0.437	0.171	0.00017257	D16
GRASP	1.21996e-06	0.763883	0.245	0.073	0.0291752	D16
SLC2A3	1.36926e-06	0.772283	0.349	0.145	0.0327459	D16
TXNIP	8.59727e-16	-1.49543	0.775	0.86	2.05604e-11	D9
CXCR4	7.90684e-11	-1.12885	0.335	0.596	1.89092e-06	D9
LINC01619	6.47679e-10	-0.881526	0.093	0.295	1.54893e-05	D9
LAPTM5	1.42386e-08	-1.02181	0.569	0.71	0.000340516	D9
ZFP36L2	3.11358e-07	-0.95975	0.501	0.632	0.00744613	D9
CD74	8.66596e-07	-0.937321	0.927	0.891	0.0207246	D9
NKG7	1.82624e-06	-0.89052	0.299	0.451	0.0436746	D9
CD74	2.38716e-11	-1.18187	0.875	0.891	5.70889e-07	D11
MTRNR2L12	4.72579e-11	-0.772987	0.725	0.85	1.13017e-06	D11
MS4A1	1.35922e-10	-1.10565	0.321	0.554	3.25058e-06	D11
HLA-DOB	2.79148e-09	-1.09995	0.172	0.373	6.67581e-05	D11
CD22	2.14838e-07	-0.745909	0.202	0.394	0.00513785	D11
HLA-DMB	1.50346e-06	-1.02604	0.22	0.378	0.0359552	D11
NKG7	2.68671e-11	-1.19228	0.175	0.451	6.42527e-07	D16
TXNIP	6.76458e-08	-1.04843	0.777	0.86	0.00161775	D16
SMIM14	1.17687e-06	-0.816855	0.118	0.301	0.0281448	D16
CYB561A3	1.28464e-06	-0.869555	0.175	0.373	0.0307221	D16

### Sheet: 6.3 Proliferating Plasma
Table S6. Different Expression Genes Between D1 and Other Time Points in B cells Subsets.Related to Figure 4
Gene	Pvalue	avg_log2FC	pct.1	pct.2	Pvalue_adj	TimePoint
TUBB	2.77e-07	1.32363	0.698	0.347	0.00661933	D4
BTN3A3	7.67e-07	0.705884	0.425	0.08	0.0183353	D4
COX6A1	8.68e-07	0.928344	0.66	0.293	0.0207491	D4
JCHAIN	2.28e-10	2.37524	0.784	0.467	5.45e-06	D9
APOBEC3A	3.51e-08	1.79183	0.505	0.133	0.00084024	D9
TXNDC5	3.52e-08	1.31867	0.784	0.467	0.00084129	D9
CCNB1	1.1e-07	1.2445	0.405	0.053	0.00262052	D9
SUB1	2.57e-07	1.0384	0.838	0.693	0.006136	D9
COX6A1	2.94e-07	1.01905	0.649	0.293	0.00702175	D9
CASP3	4.12e-07	1.31354	0.468	0.12	0.00985329	D9
TUBA1B	4.93e-07	1.44744	0.838	0.72	0.01179	D9
TUBB	4.94e-07	1.66144	0.658	0.347	0.0118244	D9
IGHA1	6.84e-07	2.17867	0.712	0.4	0.0163592	D9
LDHA	6.96e-07	1.045	0.703	0.36	0.0166465	D9
SEC61B	6.97e-07	1.36619	0.73	0.467	0.016673	D9
LGALS1	1.4e-06	1.59234	0.586	0.28	0.0335605	D9
NDUFS5	1.43e-06	1.47054	0.658	0.347	0.0342622	D9
PDIA6	1.48e-06	1.26603	0.703	0.387	0.03547	D9
UBE2T	2.01e-06	0.985503	0.36	0.067	0.0480199	D9
MKI67	6.4e-13	1.60754	0.689	0.16	1.53e-08	D11
MCM7	7.62e-13	1.52528	0.754	0.28	1.82e-08	D11
MYBL2	7.64e-13	0.805313	0.701	0.16	1.83e-08	D11
ELL2	7.24e-12	1.50686	0.713	0.227	1.73e-07	D11
SRGN	9.17e-12	1.23622	0.826	0.493	2.19e-07	D11
RRM2	1.56e-11	1.3747	0.766	0.253	3.74e-07	D11
PIM2	1.66e-11	1.02227	0.754	0.28	3.96e-07	D11
LGALS1	1.75e-11	1.37379	0.731	0.28	4.19e-07	D11
SMC2	3.5e-11	1.22447	0.611	0.133	8.36e-07	D11
CASP3	3.6e-11	0.959207	0.623	0.12	8.6e-07	D11
HBB	3.93e-11	2.00687	0.587	0.107	9.41e-07	D11
CD320	4.97e-11	0.998294	0.551	0.08	1.19e-06	D11
COX6A1	4.97e-11	1.07491	0.749	0.293	1.19e-06	D11
GGH	5.97e-11	0.782886	0.563	0.093	1.43e-06	D11
CD59	6.92e-11	1.27316	0.647	0.213	1.66e-06	D11
GMNN	7.79e-11	1.12244	0.587	0.12	1.86e-06	D11
HIST1H4C	9.3e-11	1.72097	0.814	0.4	2.22e-06	D11
SHCBP1	1.02e-10	1.18086	0.617	0.147	2.44e-06	D11
NANS	1.1e-10	0.958959	0.587	0.12	2.64e-06	D11
PINK1-AS	1.29e-10	0.974758	0.683	0.24	3.09e-06	D11
CDCA5	1.35e-10	1.0037	0.521	0.067	3.22e-06	D11
KNL1	1.46e-10	1.34413	0.485	0.053	3.5e-06	D11
JCHAIN	1.51e-10	1.8315	0.778	0.467	3.61e-06	D11
CEP128	1.84e-10	1.29693	0.623	0.147	4.41e-06	D11
APOBEC3A	2.17e-10	1.10939	0.587	0.133	5.18e-06	D11
MAD2L1	3.69e-10	0.934114	0.533	0.093	8.83e-06	D11
HMGB2	4.01e-10	1.04253	0.892	0.507	9.58e-06	D11
SPC25	5.98e-10	0.876476	0.473	0.053	1.43e-05	D11
UFD1	6.46e-10	0.952235	0.671	0.2	1.55e-05	D11
CCNB1	6.63e-10	0.809785	0.473	0.053	1.59e-05	D11
FEN1	6.8e-10	0.937479	0.599	0.12	1.63e-05	D11
CCNA2	6.85e-10	0.854728	0.497	0.067	1.64e-05	D11
SPCS3	7.62e-10	1.18574	0.76	0.347	1.82e-05	D11
VDAC1	7.67e-10	0.969718	0.689	0.227	1.83e-05	D11
TXN	7.79e-10	1.20979	0.766	0.36	1.86e-05	D11
HNRNPAB	8.99e-10	0.770494	0.76	0.333	2.15e-05	D11
TK1	9.23e-10	0.839611	0.617	0.147	2.21e-05	D11
SRPRA	1.19e-09	0.918153	0.707	0.24	2.84e-05	D11
TXNDC5	1.23e-09	1.45011	0.79	0.467	2.95e-05	D11
SCARB2	1.45e-09	0.750321	0.485	0.067	3.47e-05	D11
LDHA	1.57e-09	0.906807	0.778	0.36	3.74e-05	D11
CKS2	1.58e-09	0.802063	0.521	0.093	3.79e-05	D11
AURKB	1.89e-09	0.829768	0.461	0.053	4.53e-05	D11
MYO1D	2.11e-09	1.07128	0.599	0.16	5.05e-05	D11
CD38	2.14e-09	1.18953	0.677	0.24	5.11e-05	D11
SAE1	2.32e-09	0.872714	0.641	0.213	5.54e-05	D11
CIP2A	2.45e-09	0.788978	0.497	0.067	5.87e-05	D11
PDCD5	2.59e-09	1.09172	0.695	0.24	6.19e-05	D11
GAPDH	2.96e-09	1.22782	0.886	0.76	7.08e-05	D11
UBE2S	3.23e-09	0.864751	0.599	0.173	7.74e-05	D11
IGHA1	3.44e-09	2.47533	0.737	0.4	8.22e-05	D11
NCAPG	3.93e-09	0.919209	0.587	0.133	9.4e-05	D11
CALU	4.01e-09	0.81059	0.587	0.173	9.59e-05	D11
AQP3	4.08e-09	1.25444	0.701	0.32	9.76e-05	D11
DCPS	4.67e-09	0.796674	0.629	0.187	0.00011162	D11
DCAF7	4.75e-09	0.780565	0.617	0.173	0.00011362	D11
ITCH	5.15e-09	0.961675	0.725	0.333	0.00012309	D11
TUBB	5.4e-09	1.35773	0.701	0.347	0.00012903	D11
CENPN	5.51e-09	0.715404	0.467	0.067	0.00013179	D11
YWHAH	5.96e-09	0.794651	0.575	0.147	0.00014264	D11
PSMB6	6.05e-09	0.936769	0.76	0.347	0.00014462	D11
FABP5	6.11e-09	0.914223	0.677	0.253	0.00014617	D11
PDIA4	7.25e-09	0.865699	0.725	0.293	0.00017329	D11
HMGN2	7.43e-09	0.838452	0.922	0.707	0.00017761	D11
PSME2	7.57e-09	0.854568	0.862	0.467	0.00018106	D11
PCMT1	7.58e-09	0.810454	0.635	0.213	0.00018136	D11
HSP90B1	8.84e-09	1.1753	0.892	0.68	0.0002115	D11
CLSPN	9.72e-09	1.19328	0.557	0.147	0.00023245	D11
NCAPD3	1.01e-08	0.701737	0.515	0.093	0.00024219	D11
C12orf73	1.05e-08	1.06318	0.677	0.267	0.00024992	D11
GMPPB	1.06e-08	0.762567	0.569	0.147	0.00025339	D11
KIF22	1.1e-08	0.838635	0.593	0.187	0.00026324	D11
EPRS	1.1e-08	0.776222	0.754	0.32	0.00026394	D11
TUBB4B	1.13e-08	1.09916	0.659	0.267	0.00026991	D11
NDUFA2	1.14e-08	0.817413	0.713	0.32	0.00027341	D11
TIMM10	1.15e-08	0.750062	0.575	0.173	0.00027424	D11
SDF2L1	1.2e-08	0.96467	0.689	0.267	0.00028744	D11
PDIA6	1.22e-08	1.10356	0.784	0.387	0.00029076	D11
SEC61A1	1.25e-08	0.812457	0.737	0.373	0.00029974	D11
SEC11C	1.27e-08	1.03671	0.772	0.413	0.0003049	D11
DNAJC9	1.35e-08	0.833897	0.671	0.253	0.00032228	D11
SPCS2	1.35e-08	1.00192	0.79	0.413	0.0003235	D11
RANBP1	1.64e-08	0.77313	0.719	0.293	0.00039174	D11
TNFRSF17	1.71e-08	1.0523	0.653	0.227	0.00040886	D11
CHAF1A	1.74e-08	0.822219	0.503	0.107	0.00041619	D11
ARF4	1.77e-08	0.753097	0.629	0.173	0.00042448	D11
RRBP1	1.78e-08	1.05224	0.707	0.28	0.00042523	D11
FANCI	2.11e-08	0.746788	0.539	0.133	0.00050495	D11
HBA2	2.2e-08	0.967257	0.371	0.027	0.00052665	D11
SLC35B1	2.27e-08	0.878527	0.599	0.187	0.00054379	D11
NDUFS5	2.33e-08	0.969314	0.737	0.347	0.00055714	D11
EZH2	2.36e-08	0.71673	0.527	0.12	0.00056544	D11
CCNB2	2.48e-08	0.70093	0.431	0.053	0.00059258	D11
GHITM	2.59e-08	0.781778	0.766	0.347	0.00061917	D11
B4GALT3	2.61e-08	0.735659	0.557	0.16	0.00062447	D11
CENPU	3.14e-08	0.912366	0.485	0.107	0.00075124	D11
IER3IP1	3.41e-08	0.718972	0.635	0.213	0.00081561	D11
KIF11	3.48e-08	0.918574	0.485	0.12	0.00083299	D11
IBTK	3.51e-08	0.854162	0.545	0.16	0.00083933	D11
TMED9	3.53e-08	0.75301	0.796	0.467	0.00084338	D11
FBXO5	3.82e-08	0.754129	0.455	0.093	0.0009134	D11
PCLAF	3.87e-08	0.902761	0.623	0.227	0.00092496	D11
MZB1	3.91e-08	0.960805	0.79	0.427	0.00093613	D11
SLAMF7	4.47e-08	0.712625	0.665	0.267	0.00107008	D11
TACC3	4.52e-08	0.80539	0.545	0.173	0.00108026	D11
MORF4L1	5.23e-08	0.795733	0.892	0.533	0.0012496	D11
NDC80	6.29e-08	0.715622	0.533	0.147	0.00150438	D11
MYDGF	6.42e-08	0.779582	0.743	0.293	0.00153632	D11
SMC3	6.6e-08	1.10658	0.731	0.347	0.00157839	D11
ANXA5	6.64e-08	0.806517	0.611	0.227	0.00158857	D11
UBE2T	6.96e-08	0.725785	0.401	0.067	0.0016651	D11
PERP	7.2e-08	0.726887	0.383	0.04	0.00172298	D11
TUBA1B	7.35e-08	1.16	0.862	0.72	0.00175812	D11
UBA5	7.5e-08	0.806349	0.509	0.133	0.0017947	D11
MPHOSPH10	8.09e-08	0.807035	0.491	0.12	0.00193428	D11
SLC44A1	9.1e-08	0.735598	0.647	0.213	0.0021752	D11
TSEN15	9.69e-08	0.729534	0.455	0.093	0.00231739	D11
ITM2C	1e-07	0.879288	0.695	0.307	0.0023956	D11
PPA1	1.14e-07	0.72778	0.683	0.253	0.00271665	D11
TTK	1.14e-07	0.71875	0.347	0.027	0.00272446	D11
MCM8	1.28e-07	0.735861	0.413	0.067	0.00305478	D11
NCAPG2	1.28e-07	0.790418	0.431	0.08	0.00306345	D11
KPNA2	1.4e-07	0.774697	0.545	0.173	0.00335744	D11
RBL1	1.41e-07	0.88698	0.419	0.08	0.00337887	D11
HJURP	1.47e-07	0.825208	0.437	0.093	0.00350667	D11
ATP5PF	1.47e-07	0.898242	0.737	0.387	0.00352268	D11
SFXN1	1.96e-07	0.789625	0.491	0.12	0.00468653	D11
DHFR	2e-07	0.712313	0.707	0.293	0.00478557	D11
GINS2	2.05e-07	0.823544	0.455	0.107	0.00490316	D11
TPI1	2.26e-07	0.700342	0.796	0.48	0.00540436	D11
TFRC	2.55e-07	0.835871	0.593	0.24	0.00611026	D11
EXOSC8	2.57e-07	0.793056	0.635	0.253	0.00613903	D11
MTHFD2	2.7e-07	0.705026	0.581	0.187	0.00645337	D11
ZFAND6	2.72e-07	0.842196	0.695	0.293	0.0065166	D11
SSR2	2.79e-07	0.811729	0.802	0.413	0.00668203	D11
KRTCAP2	3.06e-07	0.724618	0.796	0.413	0.00730643	D11
ASPM	3.13e-07	0.933707	0.509	0.147	0.00747415	D11
EIF4A3	3.16e-07	0.906673	0.623	0.267	0.00755344	D11
H2AFZ	3.65e-07	0.879361	0.82	0.6	0.00872837	D11
PIK3CG	3.7e-07	0.733732	0.461	0.093	0.0088522	D11
COX5B	4.15e-07	0.74251	0.802	0.493	0.00991398	D11
SEC14L1	4.15e-07	0.78224	0.695	0.28	0.0099208	D11
OSTC	4.23e-07	0.937113	0.677	0.307	0.0101241	D11
MAGT1	4.31e-07	0.744177	0.581	0.213	0.0103024	D11
NUSAP1	4.6e-07	0.864707	0.587	0.213	0.0110005	D11
RPN2	4.66e-07	0.774905	0.784	0.453	0.0111362	D11
NDUFS6	4.77e-07	0.800503	0.737	0.4	0.01141	D11
PDS5B	5.14e-07	0.767712	0.599	0.227	0.0122904	D11
UBE2L3	6.26e-07	0.913182	0.743	0.453	0.0149722	D11
UQCRH	7.09e-07	0.887265	0.856	0.667	0.0169557	D11
SLIRP	8.25e-07	0.786244	0.671	0.333	0.0197247	D11
SSR3	8.35e-07	0.701124	0.731	0.347	0.019975	D11
DUT	8.98e-07	0.846674	0.76	0.4	0.0214682	D11
TENT5C	1.01e-06	0.714697	0.826	0.4	0.0240498	D11
DIAPH3	1.04e-06	1.3599	0.401	0.08	0.0249794	D11
MDFIC	1.06e-06	0.715823	0.461	0.12	0.0253376	D11
NSMAF	1.06e-06	0.762904	0.419	0.093	0.0254226	D11
CIR1	1.1e-06	0.882743	0.605	0.24	0.0263879	D11
ATP5F1A	1.14e-06	0.794769	0.856	0.64	0.0272658	D11
MCM4	1.57e-06	0.734302	0.527	0.173	0.0375886	D11
LMAN1	1.6e-06	0.738353	0.689	0.36	0.0381526	D11
HSPA5	1.72e-06	0.720325	0.808	0.56	0.0410372	D11
SKA2	1.83e-06	0.823198	0.533	0.173	0.0436782	D11
PCNA	1.97e-06	1.06147	0.671	0.347	0.0470779	D11
HM13	1.99e-06	0.749141	0.731	0.4	0.0476064	D11
HBB	7.78e-21	4.32923	0.864	0.107	1.86e-16	D16
HBA2	7.74e-18	3.29588	0.727	0.027	1.85e-13	D16
HBA1	3.88e-13	1.927	0.561	0.013	9.28e-09	D16
TXNIP	9.41e-09	-1.95993	0.783	0.893	0.00022505	D4
TXNIP	3.96e-12	-2.05679	0.559	0.893	9.46e-08	D9
HLA-DRB1	2.66e-08	-1.33143	0.712	0.867	0.00063551	D9
HLA-DPB1	3.38e-08	-1.41139	0.577	0.813	0.00080856	D9
HLA-DQB1	4.03e-08	-1.21636	0.441	0.773	0.00096354	D9
FOXP1	5.99e-08	-0.956847	0.279	0.653	0.00143269	D9
LAPTM5	6.43e-08	-1.26955	0.568	0.853	0.00153711	D9
LTB	6.43e-08	-1.26925	0.378	0.76	0.0015372	D9
MALAT1	8.4e-08	-1.06418	0.973	1	0.00200786	D9
HLA-DRA	1.52e-07	-1.27003	0.622	0.853	0.00363531	D9
MS4A1	1.78e-07	-1.20979	0.333	0.733	0.00425363	D9
CXCR4	1.84e-07	-1.77016	0.369	0.68	0.00439246	D9
PNISR	1.84e-07	-1.10342	0.559	0.867	0.00440536	D9
CD52	1.97e-07	-0.992237	0.622	0.853	0.00470598	D9
TSC22D3	2.07e-07	-1.34459	0.396	0.733	0.00496053	D9
HLA-DPA1	2.15e-07	-1.37536	0.622	0.853	0.00515214	D9
TNFRSF13C	2.85e-07	-0.798872	0.135	0.493	0.00680614	D9
CD79A	3.1e-07	-0.956733	0.523	0.827	0.00741494	D9
TXNRD1	4.34e-07	-0.776906	0.757	0.92	0.0103885	D9
BTG1	5.37e-07	-1.23295	0.541	0.84	0.0128482	D9
NOP53	6.34e-07	-1.06225	0.577	0.827	0.0151737	D9
CD74	6.61e-07	-1.11064	0.847	0.933	0.0158127	D9
GSAP	1.13e-06	-1.31232	0.144	0.467	0.026957	D9
CD37	1.52e-06	-0.974756	0.468	0.8	0.0363801	D9
LINC01619	1.59e-06	-2.06251	0.045	0.293	0.0381054	D9
HLA-F	1.65e-06	-1.11408	0.414	0.747	0.0395438	D9
CD74	4.2e-09	-1.41364	0.94	0.933	0.00010041	D11
MS4A1	5.09e-09	-1.37369	0.371	0.733	0.00012163	D11
HLA-DPB1	5.46e-08	-1.3976	0.802	0.813	0.00130496	D11
TNFRSF13C	1.09e-07	-0.87924	0.15	0.493	0.00260299	D11
HLA-DQB1	1.12e-07	-1.07741	0.551	0.773	0.00268761	D11
LAPTM5	1.49e-07	-1.23553	0.79	0.853	0.00355588	D11
LTB	1.91e-07	-1.39688	0.527	0.76	0.00456474	D11
HLA-DMB	1.91e-07	-1.30722	0.263	0.573	0.00456864	D11
CD52	4.15e-07	-0.942544	0.796	0.853	0.00993331	D11
IRF8	6.18e-07	-1.29002	0.299	0.56	0.0147876	D11
HLA-DRA	8.44e-07	-1.23927	0.838	0.853	0.0201782	D11
CD79A	1.03e-06	-0.981531	0.778	0.827	0.0245616	D11

### Sheet: 6.4 FCRL3+ B
Table S6. Different Expression Genes Between D1 and Other Time Points in B cells Subsets.Related to Figure 4
Gene	Pvalue	avg_log2FC	pct.1	pct.2	Pvalue_adj	TimePoint
HERPUD1	4.75e-18	0.928396	0.698	0.453	1.14e-13	D11
EZR	3.82e-16	0.876144	0.879	0.727	9.13e-12	D11
RBM38	3.73e-11	0.771788	0.573	0.392	8.93e-07	D11
BCL2L11	3.03e-10	0.871752	0.29	0.121	7.25e-06	D11
SNRPA1	3.37e-09	0.752317	0.47	0.283	8.06e-05	D11
DUSP2	7.17e-08	0.759959	0.302	0.158	0.00171494	D11
EZR	2.82e-44	1.40935	0.925	0.727	6.75e-40	D16
RBM38	3.33e-30	1.20109	0.736	0.392	7.96e-26	D16
GRASP	2.92e-22	1.11359	0.417	0.116	6.99e-18	D16
CD83	4.42e-18	0.977509	0.64	0.34	1.06e-13	D16
HERPUD1	3.49e-17	0.908684	0.718	0.453	8.34e-13	D16
PDE4B	6.76e-16	0.930833	0.624	0.357	1.62e-11	D16
SH2B3	2.89e-14	1.01111	0.399	0.167	6.9e-10	D16
ZNF331	4.09e-13	1.31899	0.394	0.175	9.79e-09	D16
TENT5C	5.71e-13	0.964754	0.448	0.224	1.37e-08	D16
SKIL	1.29e-11	0.875237	0.225	0.062	3.08e-07	D16
ARHGAP25	2.71e-11	0.740163	0.679	0.505	6.48e-07	D16
BCL2L11	9.09e-11	0.787322	0.308	0.121	2.17e-06	D16
ARRDC2	1.03e-10	0.703328	0.435	0.232	2.47e-06	D16
BACH1	1.98e-10	0.81529	0.415	0.217	4.73e-06	D16
SLC2A3	2.87e-10	0.702127	0.541	0.34	6.85e-06	D16
NR4A2	1.33e-09	0.896658	0.365	0.18	3.18e-05	D16
PPBP	4.07e-09	0.906707	0.324	0.153	9.74e-05	D16
FAM111B	4.15e-09	1.01209	0.192	0.057	9.93e-05	D16
SNN	1.96e-08	0.814066	0.391	0.209	0.00046884	D16
SPOCK2	3.55e-08	0.887428	0.456	0.296	0.00084859	D16
PPP1CB	4.68e-08	0.711634	0.391	0.222	0.00111819	D16
CREM	3.18e-07	0.923018	0.233	0.103	0.00760284	D16
HIVEP1	3.99e-07	0.757756	0.212	0.089	0.00953671	D16
CXCR4	1.03e-40	-1.40023	0.41	0.776	2.46e-36	D4
TXNIP	3.51e-22	-0.991801	0.896	0.961	8.38e-18	D4
LINC01619	4.13e-19	-1.10653	0.127	0.347	9.88e-15	D4
RGS2	2.05e-14	-1.1973	0.144	0.333	4.9e-10	D4
ZFP36L2	4.77e-12	-0.774607	0.596	0.722	1.14e-07	D4
CD83	2.85e-09	-0.937655	0.19	0.34	6.83e-05	D4
PELI1	3.07e-07	-0.74686	0.173	0.298	0.00734052	D4
CD69	1.25e-06	-0.701597	0.193	0.31	0.0299249	D4
TSC22D3	3.77e-19	-0.978035	0.656	0.874	9.02e-15	D9
RGS2	1.16e-16	-1.80974	0.09	0.333	2.78e-12	D9
LINC01619	3.63e-16	-1.22797	0.096	0.347	8.69e-12	D9
CXCR4	5.27e-15	-0.97249	0.548	0.776	1.26e-10	D9
TXNIP	5.2e-14	-0.891713	0.848	0.961	1.24e-09	D9
JUNB	6.41e-12	-0.823092	0.324	0.554	1.53e-07	D9
NR4A2	2.77e-09	-0.830897	0.041	0.18	6.62e-05	D9
ZFP36L2	2.98e-09	-0.806343	0.612	0.722	7.13e-05	D9
PELI1	2.89e-07	-0.92225	0.146	0.298	0.00691402	D9
EAF2	1.08e-07	-0.908537	0.157	0.298	0.0025775	D11
TLR10	1.17e-07	-0.720595	0.234	0.384	0.00280569	D11
FCMR	2.23e-15	-0.929943	0.671	0.818	5.32e-11	D16
TLR10	5.14e-13	-0.866642	0.163	0.384	1.23e-08	D16
BTN3A2	1.48e-11	-0.974649	0.244	0.466	3.53e-07	D16
POU2F2	2.23e-11	-0.727556	0.609	0.783	5.34e-07	D16
PLEK	2.96e-11	-0.764098	0.249	0.47	7.09e-07	D16
2024-03-01	7.34e-11	-0.977672	0.409	0.611	1.76e-06	D16
CD22	1.26e-10	-0.927476	0.503	0.648	3e-06	D16
TXNIP	2.54e-10	-0.745992	0.899	0.961	6.06e-06	D16
FCRLA	4.55e-10	-0.842848	0.409	0.589	1.09e-05	D16
FGD2	1.17e-09	-0.752432	0.22	0.404	2.8e-05	D16
METTL7A	5.05e-09	-0.74835	0.282	0.473	0.0001207	D16
CYB561A3	5.82e-09	-0.784626	0.446	0.599	0.00013911	D16
IRF8	7.2e-09	-0.70433	0.298	0.49	0.0001722	D16
GAPT	1.34e-08	-0.719004	0.148	0.318	0.00031985	D16
DYNLL1	2.68e-08	-1.07843	0.109	0.254	0.00064091	D16
LINC02397	1.71e-07	-0.730179	0.161	0.32	0.00408092	D16
EAF2	5.46e-07	-1.02836	0.158	0.298	0.0130694	D16
LAT2	5.95e-07	-0.73539	0.249	0.404	0.0142284	D16
FCRL3	9.1e-07	-0.771748	0.264	0.411	0.021772	D16

### Sheet: 6.5 IFN+ B
Table S6. Different Expression Genes Between D1 and Other Time Points in B cells Subsets.Related to Figure 4
Gene	Pvalue	avg_log2FC	pct.1	pct.2	Pvalue_adj	TimePoint
HERPUD1	1.67e-12	1.31909	0.643	0.301	3.98e-08	D11
GRASP	1.04e-14	1.75424	0.381	0.066	2.48e-10	D16
EZR	1.52e-14	1.10467	0.84	0.568	3.63e-10	D16
RBM38	1.75e-13	1.44125	0.71	0.437	4.18e-09	D16
CHPT1	6.77e-11	1.44146	0.502	0.191	1.62e-06	D16
BAZ2A	5.5e-10	1.0573	0.515	0.213	1.31e-05	D16
SH2B3	1.27e-09	1.36205	0.264	0.044	3.03e-05	D16
KLF3	2.23e-09	1.32075	0.385	0.137	5.33e-05	D16
FAM111B	3.98e-09	1.36541	0.273	0.049	9.51e-05	D16
ARRDC2	4.65e-09	0.952577	0.463	0.186	0.00011131	D16
HERPUD1	6.79e-09	1.0324	0.58	0.301	0.00016235	D16
SLC2A3	9.68e-09	0.982917	0.381	0.126	0.00023141	D16
CD55	1.57e-08	0.897588	0.597	0.333	0.00037587	D16
RUBCNL	1.99e-08	0.964802	0.667	0.437	0.00047638	D16
UBALD2	4.31e-08	1.033	0.459	0.213	0.00103074	D16
BIRC3	9.03e-08	0.83174	0.831	0.645	0.00215989	D16
ARID5A	2.66e-07	0.96618	0.238	0.055	0.00635385	D16
ARHGAP25	6.43e-07	1.10448	0.455	0.224	0.0153727	D16
LEPROTL1	1.46e-06	0.907931	0.229	0.06	0.0348669	D16
PDE4B	1.68e-06	0.83652	0.576	0.333	0.0402315	D16
CXCR4	2.9e-25	-1.22803	0.682	0.923	6.93e-21	D4
TXNIP	7.21e-15	-0.802537	0.911	0.951	1.72e-10	D4
CD83	4.24e-10	-1.2625	0.173	0.399	1.02e-05	D4
TXNIP	7.33e-25	-1.37003	0.836	0.951	1.75e-20	D9
CXCR4	4.12e-16	-1.05511	0.746	0.923	9.84e-12	D9
ZFP36L2	1.04e-10	-1.06709	0.441	0.699	2.48e-06	D9
GNLY	3.17e-10	-0.869312	0.117	0.361	7.57e-06	D9
RGS2	5.44e-10	-1.17503	0	0.142	1.3e-05	D9
CD83	3.05e-08	-1.30605	0.168	0.399	0.00073043	D9
TSC22D3	3.82e-08	-0.717653	0.582	0.809	0.00091413	D9
LINC01619	9.88e-07	-1.06926	0.113	0.295	0.0236311	D9
TXNIP	2.26e-15	-0.947484	0.896	0.951	5.41e-11	D16
ACTG1	3.57e-12	-1.05848	0.455	0.743	8.55e-08	D16
BTLA	4.04e-11	-1.09647	0.078	0.333	9.67e-07	D16
GAPT	1.61e-09	-1.41318	0.03	0.219	3.84e-05	D16
EAF2	3.4e-08	-1.15824	0.16	0.399	0.00081258	D16
TLR10	8.89e-08	-0.849269	0.026	0.18	0.00212635	D16
FCRLA	2.02e-07	-1.05636	0.238	0.481	0.00482178	D16
CCNG2	4.21e-07	-0.892706	0.061	0.23	0.01006	D16
IL2RG	7.93e-07	-0.92648	0.229	0.437	0.0189579	D16

### Sheet: 6.6 Memory B
Table S6. Different Expression Genes Between D1 and Other Time Points in B cells Subsets.Related to Figure 4
Gene	Pvalue	avg_log2FC	pct.1	pct.2	Pvalue_adj	TimePoint
PPBP	9.54e-32	0.780373	0.227	0.099	2.28e-27	D4
JUN	7.97e-10	0.701729	0.501	0.449	1.91e-05	D4
JCHAIN	1.56e-07	0.921162	0.372	0.289	0.00372419	D9
HERPUD1	1.22e-65	0.947688	0.631	0.402	2.91e-61	D11
EZR	3.72e-57	0.740453	0.816	0.669	8.91e-53	D11
THEMIS2	8.03e-48	0.900274	0.341	0.151	1.92e-43	D11
GRASP	2.8e-44	0.741505	0.258	0.092	6.69e-40	D11
IL10RA	2.41e-39	0.777599	0.361	0.191	5.76e-35	D11
RBM38	6.11e-39	0.76999	0.398	0.224	1.46e-34	D11
PDE4B	9.76e-38	0.745289	0.433	0.252	2.33e-33	D11
SLC2A3	2.56e-35	0.770487	0.351	0.187	6.13e-31	D11
CD83	1.71e-32	0.721874	0.382	0.214	4.09e-28	D11
EZR	3.06e-110	1.06857	0.867	0.669	7.32e-106	D16
GRASP	2.41e-103	1.28772	0.389	0.092	5.76e-99	D16
RBM38	1.74e-84	1.16445	0.504	0.224	4.16e-80	D16
BCL3	2.56e-55	0.865788	0.229	0.054	6.12e-51	D16
CD83	1.71e-51	1.01305	0.439	0.214	4.09e-47	D16
HERPUD1	1.22e-48	0.798013	0.614	0.402	2.91e-44	D16
IL10RA	8.75e-48	0.89548	0.392	0.191	2.09e-43	D16
ARRDC2	2.45e-46	0.901677	0.371	0.173	5.86e-42	D16
PDE4B	1.73e-44	0.910395	0.458	0.252	4.14e-40	D16
SH2B3	4.84e-44	0.879848	0.234	0.073	1.16e-39	D16
SLC2A3	3.72e-43	0.77266	0.383	0.187	8.9e-39	D16
RGS2	5.71e-43	0.940435	0.293	0.114	1.37e-38	D16
THEMIS2	5.08e-37	0.765505	0.322	0.151	1.22e-32	D16
HIF1A	6.41e-34	0.747566	0.351	0.184	1.53e-29	D16
CHPT1	1.21e-24	0.724782	0.354	0.212	2.9e-20	D16
NFKB2	1.34e-24	0.733325	0.335	0.2	3.21e-20	D16
BCL2L11	1.61e-24	0.776287	0.219	0.101	3.85e-20	D16
BACH1	2.13e-24	0.702128	0.249	0.123	5.09e-20	D16
NR4A2	5.37e-22	0.796364	0.187	0.084	1.28e-17	D16
CXCR4	4.26e-184	-1.53725	0.364	0.731	1.02e-179	D4
TXNIP	7.4e-124	-0.947838	0.898	0.967	1.77e-119	D4
DDIT4	2.07e-58	-0.744842	0.074	0.233	4.95e-54	D4
LINC01619	5.84e-51	-0.866976	0.081	0.232	1.4e-46	D4
TXNIP	4.03e-100	-1.01381	0.866	0.967	9.64e-96	D9
TSC22D3	1.71e-84	-1.04059	0.586	0.824	4.09e-80	D9
CXCR4	7.38e-72	-1.02926	0.48	0.731	1.76e-67	D9
LINC01619	1.08e-38	-1.01344	0.07	0.232	2.59e-34	D9
DDIT4	6.85e-37	-0.74091	0.074	0.233	1.64e-32	D9
ZFP36L2	1.5e-35	-0.837882	0.488	0.651	3.59e-31	D9
NFKBIA	5.77e-31	-0.867737	0.327	0.506	1.38e-26	D9
RGS2	5.67e-18	-0.795546	0.036	0.114	1.36e-13	D9
CD83	7.33e-16	-0.843986	0.115	0.214	1.75e-11	D9
PELI1	4.99e-13	-0.708344	0.125	0.215	1.19e-08	D9
XIST	7.4e-13	-0.861729	0.066	0.141	1.77e-08	D9
TLR10	4.95e-28	-0.747204	0.199	0.345	1.18e-23	D11
TLR10	7.1e-50	-1.01118	0.141	0.345	1.7e-45	D16
BTN3A2	3.46e-35	-0.889706	0.205	0.38	8.26e-31	D16
IRF8	1.67e-34	-0.725634	0.312	0.498	4e-30	D16
HVCN1	3.2e-32	-0.771431	0.209	0.379	7.65e-28	D16
WEE1	2.51e-31	-0.771607	0.048	0.165	6.01e-27	D16
TNFAIP8	3.04e-31	-0.771333	0.264	0.441	7.27e-27	D16
PLEK	1.04e-30	-0.718753	0.189	0.352	2.5e-26	D16
CD22	1.09e-29	-0.76819	0.383	0.539	2.62e-25	D16
SCIMP	6.16e-29	-0.804745	0.192	0.346	1.47e-24	D16
UBE2J1	1.09e-26	-0.751927	0.263	0.421	2.6e-22	D16
2024-03-01	7.99e-23	-0.725534	0.334	0.484	1.91e-18	D16
DYNLL1	1.82e-22	-0.732888	0.137	0.262	4.35e-18	D16
CCR6	9.86e-21	-0.727361	0.084	0.187	2.36e-16	D16
EAF2	1.18e-20	-0.721827	0.138	0.259	2.81e-16	D16
EIF2AK3	8.33e-20	-0.720305	0.104	0.21	1.99e-15	D16
IL4R	2.72e-08	-0.712644	0.143	0.207	0.00065054	D16

### Sheet: 6.7 Naive B
Table S6. Different Expression Genes Between D1 and Other Time Points in B cells Subsets.Related to Figure 4
Gene	Pvalue	avg_log2FC	pct.1	pct.2	Pvalue_adj	TimePoint
XAF1	6.89e-55	0.707596	0.371	0.241	1.65e-50	D4
HERPUD1	1.89e-117	0.952087	0.45	0.262	4.52e-113	D11
EZR	1.7e-106	0.775398	0.689	0.551	4.06e-102	D11
CD83	2.9e-97	0.764635	0.503	0.316	6.94e-93	D11
GRASP	9.2e-73	0.835842	0.158	0.053	2.2e-68	D11
CHPT1	2.07e-62	0.80971	0.402	0.266	4.95e-58	D11
SNX9	6.35e-50	0.88686	0.286	0.177	1.52e-45	D11
EZR	0	1.30553	0.793	0.551	0	D16
CD83	1.69e-227	1.19858	0.614	0.316	4.04e-223	D16
RBM38	2.97e-208	1.15925	0.57	0.315	7.09e-204	D16
GRASP	3.61e-207	1.4152	0.273	0.053	8.64e-203	D16
FTH1	4.65e-200	0.882108	0.883	0.758	1.11e-195	D16
RUBCNL	5.43e-178	1.07736	0.633	0.399	1.3e-173	D16
HERPUD1	5.53e-172	1.15139	0.507	0.262	1.32e-167	D16
PDE4B	1.41e-150	0.939789	0.564	0.324	3.37e-146	D16
FAM111B	2.43e-138	1.37866	0.248	0.069	5.81e-134	D16
SLC2A3	1.21e-136	1.08294	0.312	0.116	2.91e-132	D16
SH2B3	1.22e-124	1.20039	0.226	0.063	2.92e-120	D16
RGS2	4.29e-124	1.18905	0.216	0.058	1.03e-119	D16
ARRDC2	4.8e-115	0.99959	0.359	0.171	1.15e-110	D16
ARID5A	6.94e-113	0.848142	0.17	0.036	1.66e-108	D16
CHPT1	1.71e-111	1.01215	0.466	0.266	4.09e-107	D16
TENT5C	5.13e-101	0.96271	0.336	0.162	1.23e-96	D16
BACH1	2.48e-95	0.970687	0.296	0.133	5.94e-91	D16
SNX9	1.54e-89	1.27344	0.335	0.177	3.68e-85	D16
PF4	6.64e-78	0.829717	0.202	0.075	1.59e-73	D16
YPEL5	1.66e-74	0.827777	0.362	0.212	3.98e-70	D16
TMEM123	1.48e-72	0.747114	0.509	0.363	3.53e-68	D16
CD55	2.55e-72	0.748708	0.493	0.336	6.1e-68	D16
CREM	5.1e-71	0.746841	0.138	0.038	1.22e-66	D16
PPBP	3.46e-70	0.85246	0.225	0.098	8.28e-66	D16
SESN3	3.14e-68	0.811917	0.291	0.151	7.51e-64	D16
HIF1A	3.49e-61	0.719269	0.374	0.231	8.35e-57	D16
NR4A2	3.72e-60	0.843206	0.136	0.045	8.91e-56	D16
KLF3	1.05e-57	0.761734	0.31	0.182	2.5e-53	D16
STX5	1.29e-56	0.767694	0.26	0.139	3.09e-52	D16
PLEKHG1	2.37e-55	0.829294	0.445	0.318	5.66e-51	D16
ZNF331	2.02e-53	0.96735	0.203	0.098	4.83e-49	D16
SLC49A4	2.64e-47	0.873519	0.134	0.052	6.32e-43	D16
PDE3B	3.39e-44	0.944384	0.197	0.103	8.1e-40	D16
KLHL5	4.22e-36	0.741224	0.279	0.181	1.01e-31	D16
ACSM3	1.84e-34	0.970603	0.224	0.138	4.41e-30	D16
SIPA1L1	1.85e-26	0.715621	0.377	0.294	4.42e-22	D16
CXCR4	1.77e-304	-1.11232	0.587	0.81	4.23e-300	D4
LINC01619	2.78e-172	-1.3502	0.151	0.362	6.65e-168	D4
CD83	3.04e-73	-0.837899	0.181	0.316	7.27e-69	D4
PDE4B	1.82e-55	-0.809129	0.208	0.324	4.36e-51	D4
PELI1	7.66e-35	-0.759243	0.1	0.174	1.83e-30	D4
TXNIP	0	-1.18935	0.803	0.923	0	D9
LINC01619	8.06e-191	-1.62676	0.113	0.362	1.93e-186	D9
CXCR4	7.02e-142	-0.813375	0.666	0.81	1.68e-137	D9
ZFP36L2	2.2e-123	-0.980405	0.409	0.6	5.26e-119	D9
TSC22D3	1.09e-106	-0.817929	0.535	0.696	2.61e-102	D9
GNLY	1.76e-91	-0.700123	0.151	0.313	4.21e-87	D9
KLF2	1.23e-62	-0.765499	0.405	0.537	2.94e-58	D9
CD83	5.05e-41	-0.819322	0.204	0.316	1.21e-36	D9
PDE4B	2.42e-35	-0.722025	0.221	0.324	5.79e-31	D9
PELI1	3.58e-32	-0.814852	0.095	0.174	8.57e-28	D9
EAF2	6.6e-60	-0.764144	0.15	0.274	1.58e-55	D11
IL4R	5.17e-204	-1.25721	0.457	0.69	1.24e-199	D16
TXNIP	6.01e-193	-0.846324	0.821	0.923	1.44e-188	D16
SESN1	7.38e-176	-1.36584	0.059	0.263	1.77e-171	D16
GNLY	9.96e-142	-0.750202	0.112	0.313	2.38e-137	D16
ACTG1	2.38e-129	-0.868968	0.406	0.625	5.7e-125	D16
HVCN1	2.93e-118	-0.838552	0.326	0.541	7.01e-114	D16
PTPN6	3.35e-111	-0.735086	0.145	0.336	8.02e-107	D16
CCR6	7.79e-111	-1.0329	0.048	0.192	1.86e-106	D16
TLR10	1.99e-108	-0.806919	0.028	0.154	4.75e-104	D16
EAF2	1.62e-103	-1.03109	0.106	0.274	3.88e-99	D16
TCL1A	1.45e-99	-0.82122	0.372	0.562	3.46e-95	D16
PLPP5	3.55e-95	-0.88511	0.265	0.456	8.49e-91	D16
BLNK	4.84e-95	-0.916584	0.131	0.297	1.16e-90	D16
PLEKHF2	6.87e-91	-0.753197	0.091	0.241	1.64e-86	D16
GAPT	6.01e-88	-0.733693	0.043	0.163	1.44e-83	D16
METTL7A	1.74e-84	-0.715331	0.106	0.254	4.17e-80	D16
2024-03-01	8.05e-83	-0.787425	0.332	0.514	1.93e-78	D16
TNFAIP8	3.32e-74	-0.733665	0.237	0.403	7.93e-70	D16
TPD52	1.45e-72	-0.8168	0.259	0.421	3.47e-68	D16
LAT2	2.48e-71	-0.745624	0.161	0.31	5.93e-67	D16
CCNG2	1.37e-70	-0.702833	0.066	0.182	3.27e-66	D16
PLEK	3.61e-68	-0.752333	0.057	0.165	8.63e-64	D16
CCND3	1.21e-66	-0.71636	0.32	0.483	2.9e-62	D16
CYB561A3	6.55e-66	-0.706468	0.227	0.379	1.57e-61	D16
TRAK2	5.53e-64	-0.728975	0.074	0.186	1.32e-59	D16
KMO	1.85e-62	-0.71756	0.07	0.179	4.42e-58	D16
FCRL3	1.48e-54	-0.70205	0.106	0.219	3.55e-50	D16
IKZF1	1.06e-50	-0.717329	0.29	0.426	2.54e-46	D16
GCNT1	2.18e-48	-0.710002	0.122	0.228	5.22e-44	D16
FCHSD2	1.11e-41	-0.791721	0.326	0.442	2.64e-37	D16
LRMP	2.72e-41	-0.726147	0.186	0.296	6.51e-37	D16
RASGRP3	1.29e-36	-0.714772	0.127	0.22	3.08e-32	D16

### Sheet: 6.8 SOX5+ B
Table S6. Different Expression Genes Between D1 and Other Time Points in B cells Subsets.Related to Figure 4
Gene	Pvalue	avg_log2FC	pct.1	pct.2	Pvalue_adj	TimePoint
XAF1	2.23e-10	0.95816	0.37	0.22	5.32e-06	D9
CPT1A	2.37e-10	0.824569	0.187	0.069	5.66e-06	D9
IL10RA	2.43e-14	0.72872	0.341	0.167	5.81e-10	D11
RILPL2	9.59e-12	1.0074	0.301	0.153	2.29e-07	D11
RBM38	9.74e-12	0.70797	0.324	0.174	2.33e-07	D11
COPA	2.6e-11	0.751649	0.349	0.196	6.22e-07	D11
CD83	1.48e-10	0.835619	0.467	0.317	3.54e-06	D11
PRDM4	1.68e-10	0.751814	0.371	0.228	4.01e-06	D11
BCL2L11	5.97e-10	0.733739	0.146	0.046	1.43e-05	D11
HIPK2	2.03e-08	0.84796	0.414	0.289	0.00048453	D11
SNX9	6.61e-08	0.845405	0.366	0.247	0.00158163	D11
EZR	1.74e-40	1.00632	0.898	0.684	4.16e-36	D16
ARHGAP25	1.85e-23	1.05733	0.708	0.488	4.43e-19	D16
GRASP	2.34e-23	1.03108	0.308	0.086	5.6e-19	D16
PLEKHG1	2.45e-23	0.928167	0.702	0.445	5.85e-19	D16
RBM38	5.59e-23	1.0366	0.415	0.174	1.34e-18	D16
CD83	3.41e-19	1.07913	0.546	0.317	8.15e-15	D16
SIPA1L1	4.52e-18	1.11064	0.592	0.407	1.08e-13	D16
FTH1	1.83e-17	0.800654	0.757	0.573	4.37e-13	D16
PDE4B	1.24e-16	0.932583	0.621	0.416	2.96e-12	D16
BORCS5	5.17e-16	0.938184	0.298	0.113	1.24e-11	D16
CHPT1	1.08e-13	0.734565	0.553	0.356	2.59e-09	D16
BCL2L11	2.82e-13	0.872345	0.175	0.046	6.76e-09	D16
SH2B3	1.52e-12	0.938836	0.297	0.139	3.64e-08	D16
SESN3	1.55e-12	0.755286	0.434	0.252	3.71e-08	D16
COPA	2.55e-12	0.720279	0.371	0.196	6.1e-08	D16
TMEM62	1.62e-10	0.780802	0.314	0.164	3.88e-06	D16
SLC49A4	2.43e-10	0.852362	0.22	0.093	5.82e-06	D16
NR4A2	3.03e-10	0.803225	0.167	0.057	7.25e-06	D16
PPBP	6.19e-10	0.758774	0.258	0.123	1.48e-05	D16
RELB	6.4e-10	0.807683	0.331	0.188	1.53e-05	D16
RILPL2	1.06e-09	0.789217	0.295	0.153	2.54e-05	D16
MTMR6	2.05e-09	0.709715	0.191	0.077	4.91e-05	D16
HIVEP1	2.13e-09	0.786253	0.316	0.171	5.08e-05	D16
KRAS	7.64e-09	0.708143	0.253	0.128	0.00018273	D16
SNED1	9.61e-09	1.03031	0.397	0.258	0.0002299	D16
ARRDC2	9.9e-09	0.71024	0.269	0.145	0.0002368	D16
ETV6	1.65e-08	0.953672	0.459	0.322	0.00039482	D16
SNX9	2.98e-08	1.04974	0.374	0.247	0.00071278	D16
GNB5	4.51e-08	0.757262	0.384	0.25	0.00107875	D16
HIPK2	9.44e-08	0.901166	0.408	0.289	0.00225733	D16
ZNF331	9.98e-08	1.09968	0.284	0.174	0.00238578	D16
RGS2	1.28e-07	0.806191	0.177	0.08	0.00305666	D16
SUPT6H	1.47e-07	0.735327	0.274	0.158	0.00351916	D16
GNPTAB	1.59e-07	0.740134	0.282	0.167	0.00379119	D16
LINC01619	3.32e-48	-1.83047	0.191	0.536	7.94e-44	D4
CXCR4	2.51e-36	-1.40742	0.231	0.528	6e-32	D4
TSC22D3	5.14e-23	-0.776877	0.453	0.689	1.23e-18	D4
CD83	5e-17	-0.857074	0.134	0.317	1.19e-12	D4
EZR	6.87e-17	-0.950004	0.535	0.684	1.64e-12	D4
CEMIP2	1.63e-14	-0.944521	0.118	0.274	3.9e-10	D4
FBXO33	3.63e-10	-1.07243	0.106	0.223	8.68e-06	D4
CHPT1	2.95e-09	-0.802663	0.22	0.356	7.06e-05	D4
PELI1	1.18e-08	-0.86398	0.204	0.327	0.0002821	D4
HERPUD1	1.26e-07	-0.768764	0.205	0.317	0.00301012	D4
LINC01619	5.95e-52	-2.01438	0.127	0.536	1.42e-47	D9
TXNIP	1.01e-27	-1.23942	0.639	0.799	2.42e-23	D9
TSC22D3	6.46e-21	-0.834894	0.461	0.689	1.54e-16	D9
CXCR4	2.81e-17	-1.0199	0.321	0.528	6.72e-13	D9
BTG1	3.45e-15	-0.945293	0.417	0.603	8.24e-11	D9
GNLY	9.35e-13	-0.704448	0.154	0.319	2.24e-08	D9
ZFP36L2	9.75e-11	-0.779104	0.297	0.453	2.33e-06	D9
CHPT1	4.71e-10	-0.922851	0.204	0.356	1.13e-05	D9
EZR	2.39e-08	-0.720159	0.586	0.684	0.00057062	D9
CEMIP2	1.85e-07	-0.876649	0.154	0.274	0.00443024	D9
PELI1	1.93e-07	-0.974359	0.206	0.327	0.00461201	D9
CUL3	4.78e-07	-0.729811	0.335	0.458	0.0114417	D9
WTAP	1.53e-06	-0.741114	0.208	0.325	0.0366566	D9
TPD52	7.04e-09	-0.808372	0.34	0.475	0.00016828	D11
TPD52	1.25e-24	-1.47617	0.22	0.475	3e-20	D16
2024-03-01	1.81e-22	-1.10877	0.415	0.649	4.33e-18	D16
GNLY	1.36e-15	-0.769941	0.135	0.319	3.25e-11	D16
IKZF3	1.82e-14	-0.806723	0.425	0.606	4.35e-10	D16
HEATR5B	6.75e-14	-1.04549	0.159	0.338	1.61e-09	D16
FGD2	1.79e-13	-0.803113	0.126	0.293	4.29e-09	D16
TNFAIP8	1.93e-13	-0.887645	0.276	0.47	4.61e-09	D16
ARHGAP17	1.94e-13	-0.737792	0.173	0.351	4.63e-09	D16
POU2F2	2.67e-13	-0.819494	0.433	0.611	6.39e-09	D16
PAX5	1.56e-12	-0.972133	0.407	0.59	3.74e-08	D16
BTN3A2	2.7e-12	-0.806662	0.123	0.279	6.47e-08	D16
HDAC9	2.72e-11	-0.900685	0.279	0.445	6.5e-07	D16
ITGA4	1.26e-10	-0.750325	0.386	0.536	3.01e-06	D16
CD22	1.56e-10	-0.858258	0.331	0.482	3.72e-06	D16
FCRL5	2.65e-10	-0.905255	0.191	0.344	6.33e-06	D16
IKZF1	4.98e-10	-0.707993	0.389	0.549	1.19e-05	D16
LYPLAL1	7.25e-10	-0.926539	0.138	0.273	1.73e-05	D16
BLNK	7.39e-10	-0.801028	0.201	0.348	1.77e-05	D16
CCND3	8.47e-10	-0.872567	0.381	0.53	2.03e-05	D16
ST6GAL1	8.96e-10	-0.75635	0.472	0.627	2.14e-05	D16
PRAG1	3.69e-09	-0.921903	0.057	0.158	8.83e-05	D16
SCIMP	8.52e-09	-0.707673	0.128	0.255	0.00020386	D16
BMP2K	1.46e-08	-0.748021	0.191	0.325	0.00035032	D16
FCRL1	1.66e-08	-0.720367	0.452	0.574	0.00039767	D16
LY86	2.13e-08	-1.00502	0.133	0.255	0.00050827	D16
BTLA	4.32e-08	-0.796207	0.07	0.167	0.00103397	D16
ACTG1	7.71e-08	-0.702771	0.379	0.525	0.00184428	D16
NLK	1.96e-07	-0.901381	0.088	0.187	0.00468762	D16
DAAM1	2e-07	-0.832991	0.107	0.215	0.00479386	D16
IL4R	1.12e-06	-0.928557	0.144	0.246	0.0267294	D16
RASGRP3	1.83e-06	-0.727995	0.165	0.27	0.043828	D16
