## Supplemental Table for "Multi-omics Reveals Immune Response and Metabolic Profiles during High-Altitude Mountaineering": Table S7 Reference Pathway Geneset.xlsx

### Sheet: Reference Pathway Geneset
Table S7. Reference Pathway Geneset
Regulation of Innate Immune Response		Monocyte Chemotaxis		Positive Regulation of Inflammatory Response		Inflammatory Response		I KAPPAB Kinase NF KAPPAB Signaling		Cytotoxic score		T cell activation		Immune effector process		NK cell mediated immunity		NK cell activation involved in immune reponse		T cell activation involved in immune reponse		T cell receptor signaling pathway		Hypoxia		Glycolysis		Oxidative phosphorylation		CAMKK AMPK Signaling Cascade		Cellular Response to Reactive Oxygen Species		Cellular Response to Oxidative Stress		Cellular Oxidant Detoxification		Alpha Beta T cell activation
MIR708		MICOS10-NBL1		ADAM8		ABCA1		TANK		GZMA		ADA		ADA		KLRF2		KLRF2		BATF		ABL1		ADM		ABCB6		ABCB7		ZMPSTE24		MIR675		MIR675		MIR675		ABL1
KIR2DS2		CCL26		TNIP1		ABI1		OPTN		GZMK		CD24		C17orf99		MICA		CORO1A		LILRB1		ADA		ADORA2B		ADORA2B		ACAA1		CAMKK2		HDAC6		HDAC6		FBLN5		ADA
MICA		CREB3		CEBPA		ACVR1B		TRIM13		GZMH		MICA		PARP3		KLRC4-KLRK1		PGLYRP2		FGL2		BCAR1		AK4		AGL		ACAA2		LRRK2		IL18BP		IL18BP		PRDX4		AGER
KLRC4-KLRK1		CCR1		CEBPB		ACVR2A		TNIP1		GNLY		KLRC4-KLRK1		KLRF2		RASGRP1		PGLYRP3		MALT1		BCL10		AKAP12		AGRN		ACADM		HTT		PPIF		PPIF		TXNRD2		ANXA1
NR1H3		DEFB104A		CTSC		ADM		TLR6		NKG7		TSPAN32		MICA		CD96		AP1G1		NLRP3		BTN1A1		ALDOA		AK3		ACADSB		IRGM		TRAP1		TRAP1		PRDX3		AP3B1
PQBP1		CTSG		PARK7		ADORA2B		TFG		PRF1		ADAM8		KLRC4-KLRK1		TUBB4B		UNC13D		SLAMF6		BTN2A1		ALDOB		AK4		ACADVL		KCNJ8		NET1		DHRS2		PARK7		AP3D1
ADAM8		CX3CR1		NLRP3		ADRM1		TRIM22		IFNG		RASGRP1		RASGRP1		CEBPG		FCGR3A		RC3H1		BTN2A2		ALDOC		AKR1A1		ACAT1		KCNJ11		SIGMAR1		NET1		TXNRD3		ARG2
RASGRP1		MOSPD2		LRRK2		AHR		NOD1				EBI3		CDH17		CD226		ZNF683		IL23R		BTN2A3P		AMPD3		ALDH7A1		ACO2		TREM2		KLF2		SIGMAR1		CYGB		ATP7A
FLOT1		DUSP1		CCR7		APLNR		TRIM38				CDK6		CD96		LILRB1		HLA-F		ZFPM1		BTN3A1		ANGPTL4		ALDH9A1		AFG3L2		PRKAA1		RACK1		LANCL1		CLIC2		BATF
CD96		ANO6		CNR1		AQP9		UBD				LILRB2		TCIRG1		CD160		IFNE		GPR183		BTN3A2		ANKZF1		ALDOA		AIFM1				STK25		TLR6		GSTO2		BCL11B
ADAR		AIF1		ADORA2B		ATP2A2		LAMTOR5				TCIRG1		TUBB4B		CORO1A		IFNA1		F2RL1		BTN3A3		ANXA2		ALDOB		ALAS1				FBLN5		KLF2		PRXL2B		BCL2
TNIP1		FLT1		C2CD4A		ATP2B1		PRDX4				SIRPB1		BTN3A3		LYST		IFNA2		FCER1G		BTNL10		ATF3		ALG1		ALDH6A1				CAMKK2		RACK1		PXDNL		BCL3
TLR6		FOLR2		DDT		ATP2C1		RBCK1				BTN2A2		NOD1		SLAMF6		IFNA4		FCGR2B		BTNL2		ATP7A		ANG		ATP1B1				PRDX3		STK25		SRXN1		BCL6
NOD1		FPR2		DHX9		AXL		TRAF3IP2				GPNMB		SPON2		CLNK		IFNA5		IL27		BTNL3		B3GALT6		ANGPTL4		ATP5A1				RIPK3		FBLN5		DHFR		CBFB
RBM14		DEFB124		NLRP6		BDKRB1		PLK2				CEBPB		VAV3		SH2D1B		IFNA6		MTOR		BTNL8		B4GALNT2		ANKZF1		ATP5B				ZNF277		ARL6IP5		NQO1		CBLB
COLEC10		GREM1		AGT		BEST1		ZMYND11				KAT5		MAD2L2		RNF19B		IFNA7		TMEM98		BTNL9		BCAN		ARPP19		ATP5C1				PDCD10		CAMKK2		PRXL2C		CCL19
TRIM3		CXCL17		AGTR1		BST2		NEK6				BATF		BATF		RAET1E		IFNA8		GATA3		BTRC		BCL2		ARTN		ATP5D				TREX1		PPARGC1A		ALB		CCR2
HEXIM1		ANXA1		ETS1		BTG2		MALT1				TNFSF13B		CEBPG		CRK		IFNA10		CLEC4E		CACNB3		BGN		AURKA		ATP5E				PARK7		PRDX3		FABP1		CD160
POLR3F		HMGB1		FABP4		C3AR1		EDAR				TRAF3IP2		COLEC10		PIK3R6		IFNA13		FOXP1		CARD11		BHLHE40		B3GALT6		ATP5F1				CHUK		RIPK3		FANCC		CD274
POLR3G		IL6		FCGR1A		C5AR1		LILRB4				CCR9		CD226		AP1G1		IFNA14		IFNL1		CBLB		BNIP3L		B3GAT1		ATP5G1				AGAP3		ZNF277		ALOX5AP		CD28
POLR3C		IL6R		NAPEPLD		CALCRL		RIPK3				HSPH1		MASP2		UNC13D		IFNA16		TBX21		CCR7		BRS3		B3GAT3		ATP5G2				LRRK2		PDCD10		GPX6		CD300A
CD226		CXCL10		NLRP1		CCL17		PIM2				LILRB1		CTSC		TUBB		IFNA17		ANXA1		CD160		BTG1		B3GNT3		ATP5G3				PPARGC1B		TREX1		PRDX5		CD3E
PYDC5		LGALS3		IL17RA		CCL2		MID2				FGL2		TRAF3IP2		FCGR3A		IFNA21		NCKAP1L		CD226		CA12		B4GALT1		ATP5H				ROMO1		PARK7		IPCEF1		CD55
LILRB1		LYN		ALOX5AP		CCL20		AKAP13				MALT1		CPLX2		KLRK1		IFNB1		HLA-DMB		CD247		CASP6		B4GALT2		ATP5I				SIRPA		CHUK		GCH1		CD80
TRAFD1		CCL3L3		DEFB114		CCL22		TMEM106A				KDELR1		LILRB1		PLEKHM2		IFNW1		HLA-DRA		CD276		CAV1		B4GALT4		ATP5J				CRYGD		AGAP3		SESN1		CD81
LILRA2		NBL1		STAP1		CCL24		TIRAP				SPINK5		ARID5A		CADM1		IL12B		HLA-DRB1		CD28		CCNG2		B4GALT7		ATP5J2				CYP1B1		LRRK2		H19		CD83
TRIM31		CCN3		NUPR1		CCL5		CHUK				LILRB4		FGL2		NCR3		KLRC2		HLX		CD300A		CCRN4L		BIK		ATP5L				DHFR		CPEB2		GPX1		CD86
CD160		DEFB104B		PDCD4		CCL7		CARD16				RIPK3		CFHR4		GFER		LAMP1		HMGB1		CD3D		CDKN1A		BPNT1		ATP5O				NQO1		PPARGC1B		GPX2		CDH26
CDC37		SERPINE1		GPR4		CCR7		TRIM6				BTN3A1		CFHR3		GZMB		NKG7		ICAM1		CD3E		CDKN1B		CACNA1H		ATP6AP1				ECT2		NCOA7		GPX3		CLEC4A
IRAK3		PDGFB		NEAT1		CCRL2		CCR7				CD160		MALT1		HLA-A		CD244		CLEC4D		CD3G		CDKN1C		CAPN5		ATP6V0B				EDN1		ATF2		GPX4		CRTAM
DUSP10		LGMN		TAFA3		CD14		CANT1				KAT7		SPINK5		HLA-B		IFNK		IFNE		CD4		CHST2		CASP6		ATP6V0C				EGFR		SRXN1		GPX5		CTSL
USP18		SLAMF8		FFAR3		CD40		IRAK1BP1				GLMN		LILRB4		HLA-E		RAB27A		IFNA1		CD81		CHST3		CD44		ATP6V0E1				ENDOG		ROMO1		GPX7		DOCK2
TREX1		S100A14		FFAR2		CD48		SIRPA				HHLA2		LILRA2		HLA-F		VAMP2		IFNA2		CEACAM1		CITED2		CDK1		ATP6V1C1				AKT1		SIRPA		GSR		EBI3
CD300A		PTPRO		GRN		CD55		MIB2				CORO1A		RIPK3		HLA-G		VAMP7		IFNA4		CHUK		COL5A1		CENPA		ATP6V1D				ERN1		PARP1		GSTA1		ELF4
VSIG4		RPS19		PYCARD		CD69		PPM1N				DUSP10		BTN3A2		RAET1G		PGLYRP1		IFNA5		CRKL		CP		CHPF		ATP6V1E1				EZH2		CRYGD		GSTM2		ENTPD7
PHB2		S100A7		HLA-E		CD70		TICAM1				TREX1		CD160		IL12A				IFNA6		CSK		CSRP2		CHPF2		ATP6V1F				FABP1		CTNNB1		GSTP1		EOMES
NLRP3		S100A12		NLRP10		CD82		CTH				CD300A		CHGA		IL12B				IFNA7		CTLA4		CTGF		CHST1		ATP6V1G1				FANCC		CYP1B1		GSTT1		FOXP1
TIRAP		CCL1		IFI35		CDKN1A		CTNNB1				VSIG4		CORO1A		IL18				IFNA8		CUL1		CXCR4		CHST12		ATP6V1H				FER		VKORC1L1		GSTZ1		FOXP3
CHUK		CCL2		IFNG		CHST2		CX3CR1				NLRP3		IRAK3		KIF5B				IFNA10		DENND1B		CXCR7		CHST2		BAX				SETX		DAPK1		UBIAD1		FUT7
SLAMF6		CCL3		APP		CLEC5A		DAB2IP				SLAMF6		DUSP10		KIR2DL4				IFNA13		DGKZ		CYR61		CHST4		BCKDHA				KDM6B		DHFR		HBA1		GATA3
CGAS		CCL3L1		LILRA5		CMKLR1		OTUD7A				CGAS		SHLD3		KIR3DL1				IFNA14		DUSP3		DCN		CHST6		BDH2				SIRT1		NQO1		HBA2		GLI3
FCRL3		CCL4		IL1B		CSF1		DDX1				TNFRSF13C		IL17F		KLRB1				IFNA16		EIF2B1		DDIT3		CITED2		BRP44L				FOS		ECT2		HBM		GPR183
GBP5		CCL5		IL2		CSF3		DHX15				CLC		TREX1		KLRC1				IFNA17		EIF2B2		DDIT4		CLDN3		CASP7				FXN		EDN1		HBB		HFE
CLNK		CCL7		IL6		CSF3R		DHX36				JAML		SCN11A		KLRC2				IFNA21		EIF2B3		DPYSL4		CLDN9		COX10				ABL1		EDNRA		HBD		HLA-A
SH2D1B		CCL8		IL6ST		CX3CL1		NLRP6				CLPTM1		LYST		KLRC3				IFNB1		EIF2B4		DTNA		CLN6		COX11				FYN		EGFR		HBE1		HLA-DRA
TRIM6		CCL11		IL12B		CXCL10		ZNF675				PSMB11		CD300A		KLRD1				IFNG		EIF2B5		DUSP1		COG2		COX15				MPV17L		EIF2S1		HBG1		HLA-DRB1
PIK3AP1		CCL13		IL15		CXCL11		ECM1				CCR6		VSIG4		CLEC2A				IFNW1		ERMAP		EDN2		COL5A1		COX17				PRDX5		AIF1		HBG2		HLA-DRB3
SLC15A4		CCL14		IL16		CXCL6		ECT2				CCR7		PHB2		CLEC12B				IL2		EZR		EFNA1		COPB2		COX4I1				GCH1		ENDOG		HBQ1		HLA-E
REG3G		CCL15		IL18		CXCL9		EDA				TMIGD2		TUSC2		LAG3				IL4		FBXW11		EFNA3		CTH		COX5A				FOXP1		EPAS1		HBZ		HLX
OTOP1		CCL16		IDO1		CXCR6		LPAR1				MAP3K8		NLRP3		LAMP1				IL4R		FOXP3		EGFR		CXCR4		COX5B				H19		STX2		HP		HMGB1
RAET1E		CCL17		KARS1		CYBB		EDN1				ADORA2A		PGLYRP2		LEP				IL6		FYB1		ENO1		CYB5A		COX6A1				GPR37		AKT1		APOA4		HSPH1
CR1		CCL18		C2CD4B		DCBLD2		EDNRA				CR1		PGLYRP3		LGALS9				IL6R		FYB2		ENO2		DCN		COX6B1				ANXA1		ERN1		APOE		IFNG
CREBBP		CCL19		LBP		EBI3		EDNRB				ATF2		SLAMF6		SH2D1A				IL12B		FYN		ENO3		DDIT4		COX6C				HDAC2		ETV5		GSTK1		IHH
CRK		CCL20		LDLR		EDN1		EEF1D				SIRPA		CGAS		ARRB2				IL12RB1		GATA3		ERO1L		DEPDC1		COX7A2				HGF		EZH2		LPO		IL12A
NEK7		CCL21		LGALS1		EIF2AK2		NLRC3				CSK		FCRL3		NKG7				IL18		GBP1		ERRFI1		DLD		COX7A2L				APEX1		ABCD1		LTC4S		IL12B
PARP1		CCL22		LGALS2		EMP3		TRIML2				PIK3R6		CLNK		PRDX1				IRF4		GRAP2		ETS1		DPYSL4		COX7B				HSF1		FABP1		MIR21		IL12RB1
LACC1		CCL23		LPL		EMR1		AKT1				RC3H1		SH2D1B		SERPINB9				ITGAL		HHLA2		EXT1		DSC2		COX7C				APOA4		FANCC		MGST1		IL15
CSNK1A1		CCL24		LTA		EREG		ESR1				IL23R		MRGPRX2		ARL8B				JAK3		HLA-A		F3		ECD		COX8A				IL6		FANCD2		MGST2		IL18
CD300LF		CCL25		MIR126		F3		F2R				CTLA4		CLC		CRTAM				JUNB		HLA-DPA1		FAM162A		EFNA3		CPT1A				AQP1		ALDH3B1		MGST3		IL18R1
PIK3R6		XCL1		MIR128-1		FFAR2		F2RL1				CTNNB1		TRIM6		PTPN6				LCP1		HLA-DPB1		FBP1		EGFR		CS				IL10		FER		MPO		IL2
NLRP4		CX3CL1		MIR142		FPR1		TMED4				CTPS1		EXOSC6		SLAMF7				LGALS3		HLA-DQA1		FOS		EGLN3		CYB5A				JUN		ADNP2		MT3		IL21
TICAM1		CXCL12		MIR144		FZD5		UNC5CL				CTSG		CLU		PVR				LGALS9		HLA-DQA2		FOSL2		ELF3		CYB5R3				ERCC6L2		PLA2R1		NFE2L2		IL23A
ZNRF4		XCL2		MIR181B1		GABBR1		FKBP1A				CTSL		SLC15A4		NECTIN2				LY9		HLA-DQB1		FOXO3		ENO1		CYC1				ARG1		SIRT2		NOS3		IL23R
DCST1		MSMP		MIR206		GCH1		CARD8				CXADR		CCR6		RAB27A				MIR21		HLA-DQB2		GAA		ENO2		CYCS				RHOB		SETX		GPX8		IL27
PYHIN1		CCR2		MIR21		GNA15		TRIM32				NKX2-3		ZPBP2		IL21				SMAD7		HLA-DRA		GALK1		ERO1L		DECR1				MIRLET7B		FOXO1		DUOX2		IL4
CTSS		PLA2G7		MIR22		GNAI3		MAPKBP1				CLECL1P		RNF19B		SERPINB4				CD46		HLA-DRB1		GAPDH		EXT1		DLAT				MIR103A1		FOXO3		PRDX1		IL4R
PYDC2		CALCA		MIR92A1		GP1BA		ERC1				CD55		RAET1E		CEACAM1				MDK		HLA-DRB3		GAPDHS		EXT2		DLD				MIR107		KDM6B		SELENOT		IL6
DAB2IP		TNFSF11		MDK		GPC3		TAB2				ZFPM1		ADORA2B		STAT5B				MEN1		HLA-DRB4		GBE1		FAM162A		DLST				MIR133A1		ATP13A2		ATP7A		IL6R
CYBA		TNFRSF11A		MEFV		GPR132		FLNA				DDOST		CR1		VAMP2				KMT2A		HLA-DRB5		GCK		FBP2		ECH1				MIR17		SIRT1		DUOX1		INS
CYLD		TNFSF18		MGST2		GPR183		UFL1				DHPS		CR1L		VAMP7				EIF2AK4		HRAS		GCNT2		FKBP4		ECHS1				MIR21		FOS		SELENOS		IRF1
AP1G1		SLIT2		MMP8		HAS2		ZDHHC17				DLG1		CR2		TGFB1				MYB		ICOSLG		GLRX		FUT8		ECI1				MIR34A		SLC7A11		APOM		IRF4
DDX3X				ABCC1		HBEGF		SIRT1				AGER		CRK		VAV1				FOXP3		IKBKB		GPC1		G6PD		ETFA				MIR92A1		FXN		DHFRP1		ITK
DHX9				NAIP		HIF1A		BRD4				DOCK2		DOCK11		ULBP3				ZBTB7B		IKBKG		GPC3		GAL3ST1		ETFB				MAPT		ALOX5		PTGS1		ITPKB
NLRP6				NFKBIA		HPN		NUP62				DPP4		CRP		ULBP2				PCK1		INPP5D		GPC4		GALE		ETFDH				MAP3K5		ABL1		PTGS2		JAK3
DRD2				NINJ1		HRH1		IFIT5				DTX1		CSF2RB		ULBP1				LEF1		ITK		GPI		GALK1		FDX1				MET		FUT8		S100A9		LEF1
NLRC3				NKG7		ICAM1		DEFB124				DUSP3		LACC1		KLRC4				IL23A		KCNN4		GRHPR		GALK2		FH				MMP2		FYN		SELENOW		LGALS7B
A2M				NPY5R		ICAM4		ABL1				GPR183		PIK3R6		HAVCR2				ATP7A		KHDRBS1		GYS1		GAPDHS		FXN				MMP9		G6PD		NXN		LGALS9
EP300				OSM		ICOSLG		FYN				EFNB1		TICAM1		IL18RAP				APBB1IP		LAPTM5		HAS1		GCLC		GLUD1				MPO		MPV17L		BMP7		LGALS9B
EREG				PLA2G3		IFITM1		TAB3				EFNB2		RC3H1		CD2				RC3H2		LAT		HDLBP		GFPT1		GOT2				MPV17		FBXO7		SOD1		LGALS9C
AKT1				SERPINE1		IFNAR1		GAPDH				EFNB3		IL23R		NCR1				PRKCZ		LCK		HEXA		GLCE		GPI				MT3		PRDX5		SOD2		LILRB1
ESR1				TLR7		IFNGR2		ANKRD17				EGR1		SHLD1						PSEN1		LCP2		HK1		GLRX		GPX4				NFE2L2		SIN3A		SOD3		LILRB4
F2RL1				PDE2A		IL10		GJA1				EGR3		CTSG						IFNK		LGALS3		HK2		GMPPA		GRPEL1				NOS3		GATA4		PRDX2		LOXL3
FCGR2B				IL23A		IL10RA		ATP2C1				ARID2		CTSH						ENTPD7		LILRB4		HMOX1		GMPPB		HADHA				DDR2		ANKRD2		TPO		LY9
FCN1				GPRC5B		IL12B		ANGPT1				NLRC3		CX3CR1						PTGER4		LIME1		HOXB9		GNE		HADHB				PJVK		GBA1		TXN		MALT1
FCN2				PIK3CG		IL15		NKIRAS2				AIF1		RAET1L						RAB27A		MALT1		HS3ST1		GNPDA1		HCCS				PRDX1		GCH1		TXNRD1		MAPK8IP1
FGR				PLA2G2A		IL15RA		NKIRAS1				ELF4		NKX2-3						IL21		MAP3K7		HSPA5		GOT1		HSD17B10				PAWR		GFER		PXDN		MIR21
RAB11FIP2				PLCG2		IL18		LURAP1L				TIGIT		CD55						RARA		MAPK1		IDS		GOT2		HSPA9				PAX2		NOX1		EPX		MTOR
NLRP1				SETD4		IL18R1		TRIM59				EPO		ZFPM1						RELB		MOG		IER3		GPC1		HTRA2				GLRX2		GJB2		SESN2		MYB
CARD8				TLR9		IL18RAP		CCDC22				ERBB2		DBH						BCL3		NCK1		IGFBP1		GPC3		IDH1				PCNA		STAU2		TXNDC2		NCKAP1L
KLRK1				TREM2		IL1A		PYCARD				AKT1		DENND1B						BCL6		NECTIN2		IGFBP3		GPC4		IDH2				ZNF580		FOXP1		PRXL2A		NFKBID
SIRT2				CAMK2N1		IL1B		TBK1				F2RL1		ACE						RORA		NFKB1		IL6		GPR87		IDH3A				NME8		HTRA2		CAT		NFKBIZ
SARM1				FEM1A		IL1R1		GSTP1				FANCA		AP1G1						RORC		NFKBID		ILVBL		GUSB		IDH3B				PDE8A		H19		TXNDC17		NKAP
GRAMD4				MAPK13		IL2RB		HDAC1				FANCD2		DDX1						RPS6		NFKBIZ		INHA		GYS1		IDH3G				OSER1		GPR37		SELENOF		NKX2-3
TTLL12				SUCNR1		IL4R		HLA-DRB1				FCER1G		RNF168						CEACAM1		PAG1		IRS2		GYS2		IMMT				PDGFRA		GPX1		TP53INP1		NLRP3
RFTN1				PTGER3		IL6		HMOX1				FCGR2B		CFD						CCL19		PAK1		ISG20		HAX1		ISCA1				PDK2		GPX5		GSTO1		PAX1
FLOT2				PTGER4		IL7R		BIRC2				FGL1		DHX36						SEMA4A		PAK2		JMJD6		HDLBP		ISCU				STK26		GPX7		CD36		PLA2G2D
DTX4				PTGS2		IL8		BIRC3				FKBP1A		NLRP6						NFKBIZ		PAK3		JUN		HK2		LDHA				PKD2		GSR		PTGES		PNP
PUM2				NLRC4		INHBA		HSPB1				IKZF3		AGER						SHB		PAWR		KDELR3		HMMR		LDHB				ATP7A		PYCR2		PRDX6		PRDM1
LILRA4				IL21		IRAK2		HTR2B				FKBP1B		DNASE1						SLC11A1		PDE4B		KDM3A		HOMER1		LRPPRC				ADPRS		SLC25A24		CCS		PRKCQ
FPR2				TRPV4		IRF1		CLEC4D				ZBTB1		DNASE1L3						SPN		PDE4D		KIF5A		HS2ST1		MAOB				ANKZF1		UBQLN1				PRKCZ
RIGI				RPS19		IRF7		JMJD8				KLRK1		DOCK2						STAT3		PDPK1		KLF6		HS6ST2		MDH1				IMPACT		ANXA1				PRR7
LY96				S100A8		ITGA5		TRIML1				FOXJ1		JAG1						STAT6		PHPT1		KLF7		HSPA5		MDH2				SMPD3		HDAC2				PSMB11
CADM1				S100A9		ITGB3		SLC35B2				FOXO3		GPR183						TP53		PIK3CA		KLHL24		IDH1		MFN2				PRKAA1		HGF				PTGER4
FYN				S100A12		ITGB8		TICAM2				FCHO1		AHR						TSC1		PIK3CB		LALBA		IDUA		MGST3				AXL		HIF1A				PTPN22
YTHDF3				CCL1		KCNA3		IKBKB				FLOT2		PLPP4						TNFSF4		PIK3CD		LARGE		IER3		MRPL11				PRKCD		HMOX1				PTPRC
XRCC6				CCL3		KCNJ2		IL1A				JMJD6		ELANE						ZC3H12A		PIK3R1		LDHA		IGFBP3		MRPL15				MAPK1		NUDT2				RARA
FBXL2				CCL24		KCNMB2		IL1B				TMEM131L		A2M						EOMES		PIK3R2		LDHC		IL13RA1		MRPL34				MAPK3		APEX1				RASAL3
NCR3				CX3CL1		KIF1B		FASLG				KIF13B		APLF						LOXL3		PLCG1		LOX		IRS2		MRPL35				MAPK7		HSF1				RC3H1
ZDHHC5				GPSM3		KLF6		IRAK1				ICOSLG		UNC13D						NFKBID		PLCG2		LXN		ISG20		MRPS11				MAPK8		HSPA1A				RC3H2
SAMHD1				NFKBIZ		LAMP3		IRAK2				NCSTN		EMP2						HAVCR2		PRAM1		MAFF		KDELR3		MRPS12				MAPK9		HSPA1B				RELB
SIN3A				SNCA		LCK		IRF3				SCRIB		GAPT						RIPK2		PRKCQ		MAP3K1		KIF20A		MRPS15				MAPK13		HSPB1				RIPK2
TKFC				STAT5B		LCP2		RHOA				PATZ1		TUBB						IL18R1		PRKD2		MIF		KIF2A		MRPS22				DHFRP1		APOA4				RORA
PYDC1				VAMP7		LDLR		SUMO4				CADM1		EPHB2						TNFSF18		PRNP		MT1E		LCT		MRPS30				PTPRK		IL6				RORC
ANKRD17				BTK		LIF		GBP7				IL27		ERCC1						CD1C		PSEN1		MT2A		LDHA		MTRF1				PXN		AQP1				RPL22
GIGYF2				TGFB1		LPAR1		RHOC				MTOR		EVPL						CD80		PSMA1		MXI1		LDHC		MTRR				PYCR1		IL10				RSAD2
APPL1				TLR2		LTA		LGALS1				ABL1		F2						CD86		PSMA2		MYH9		LHPP		MTX2				PLEKHA1		INS				RUNX1
LSM14A				TLR3		LY6E		LGALS9				FUT7		F2RL1						SOCS5		PSMA3		NAGK		LHX9		NDUFA1				RELA		JAK2				RUNX3
PTPN22				TLR4		LYN		RHOH				FYN		PTK2B						CD74		PSMA4		NCAN		MDH1		NDUFA2				RPS3		JUN				SASH3
CLEC4E				TNF		MARCO		LTBR				ZNF683		FCER1G						CD81		PSMA5		NDRG1		MDH2		NDUFA3				PINK1		ERCC6L2				SEMA4A
GBP2				TNFRSF1A		MEFV		LTF				IL4I1		FCER2								PSMA6		NDST1		ME1		NDUFA4				NCF1		ARG1				SH3RF1
GFER				C3		MEP1A		MIR15A				TMEM98		FCGR1A								PSMA7		NDST2		ME2		NDUFA5				BMP7		SUMO4				SHH
GFI1				TNFSF4		MET		MIR15B				LRRC32		FCGR2B								PSMA8		NEDD4L		MED24		NDUFA6				BNIP3		RHOB				SLAMF6
SMPDL3B				CCR2		MMP14		MIR16-1				PTPN22		FCGR3A								PSMB1		NFIL3		MERTK		NDUFA7				SOD1		TMIGD1				SMAD7
TREML4				WNT5A		MSR1		MIR195				GATA3		FCN1								PSMB10		NR3C1		MET		NDUFA8				SOD2		ARNT				SOCS1
NLRP2B				ZP3		MXD1		MIR27B				CLEC4E		FCN2								PSMB11		P4HA1		MIF		NDUFA9				SOD3		BMAL1				SOCS5
FFAR2				PLA2G7		MYC		MAP3K3				PLA2G2D		FER								PSMB2		P4HA2		MIOX		NDUFAB1				SRC		MIRLET7B				SPN
GPS2				GSDMD		NAMPT		MYD88				GBA1		FES								PSMB3		PAM		MPI		NDUFB1				STAT6		MIR103A1				STAT3
GRN				ZBP1		NDP		NFKBIA				KAT2A		FGR								PSMB4		PCK1		MXI1		NDUFB2				BTK		MIR107				STOML2
PYCARD				CASP1		NFKB1		NFKBIB				ABL2		ZBTB1								PSMB5		PDGFB		NANP		NDUFB3				PRDX2		MIR132				SYK
TBK1				CASP4		NFKBIA		NFKBIL1				LAT		SBNO2								PSMB6		PDK1		NASP		NDUFB4				TNFAIP3		MIR133A1				TARM1
CNOT7				TTBK1		NLRP3		ROR1				FOXP1		KLRK1								PSMB7		PDK3		NDST3		NDUFB5				TPM1		MIR17				TBX21
UBQLN1				CREB3L3		NMI		TIFAB				PRELID1		FOXF1								PSMB8		PFKFB3		NDUFV3		NDUFB6				TRPM2		MIR195				TCIRG1
NOP53				TSLP		NMUR1		C18orf32				IL36B		PAXIP1								PSMB9		PFKL		NOL3		NDUFB7				TXN		MIR19A				TGFBR2
HCK				TNFSF11		NOD2		PRKN				SIT1		FOXJ1								PSMC1		PFKP		NSDHL		NDUFB8				UCP1		MIR21				TMEM98
CFH				VAMP8		NPFFR2		GOLT1B				TNFRSF21		SWAP70								PSMC2		PGAM2		NT5E		NDUFC1				PCGF2		MIR29B1				TNFRSF14
UBE2K				HYAL2		OLR1		IRAK4				GLI2		RFTN1								PSMC3		PGF		P4HA1		NDUFC2				RNF112		MIR34A				TNFSF18
HLA-A				TRADD		OPRK1		SHISA5				GLI3		PLEKHM2								PSMC4		PGK1		P4HA2		NDUFS1				NR4A3		MIR92A1				TNFSF4
HLA-B				SNX4		OSM		TLR7				IFNL1		PLCL2								PSMC5		PGM1		PAM		NDUFS2				PDGFD		MAPT				TNFSF8
HLA-E				RIPK1		OSMR		TLR8				CCDC88B		SIRT1								PSMC6		PGM2		PAXIP1		NDUFS3				MAP1LC3A		MCL1				TOX
HLA-F				TNFRSF11A		P2RX4		HACD3				GPR18		CLCF1								PSMD1		PHKG1		PC		NDUFS4				CAT		MAP3K5				TWSG1
HLA-G				CCN4		P2RX7		CXXC5				LGALS9B		RIGI								PSMD10		PIM1		PDK3		NDUFS6				MPV17L2		MET				VSIR
HMGB1				TNFSF18		P2RY2		PDPK1				TRDC		CADM1								PSMD11		PKLR		PFKFB1		NDUFS7				AKR1C3		MGAT3				WDFY4
HMGB2				IL33		PCDH7		GPRC5B				RABL3		PANX1								PSMD12		PKP1		PFKP		NDUFS8				BECN1		MGMT				XCL1
HPX				NMI		PDE4B		PER1				TRBC2		IL27								PSMD13		PLAC8		PGAM1		NDUFV1				RIPK1		MGST1				ZAP70
BIRC2				NLRP12		PDPN		PLCG2				TRBC1		MTOR								PSMD14		PLAUR		PGAM2		NDUFV2				IL18RAP		MMP2				ZBTB16
BIRC3				IL1RL1		PIK3R5		TRIM34				TRAC		ABL1								PSMD2		PLIN2		PGK1		NNT				SPHK1		MMP3				ZBTB7B
HSPA1A				OSMR		PLAUR		TLR9				DROSHA		FUT7								PSMD3		PNRC1		PGLS		NQO2				TRPA1		MMP9				ZC3H12A
HSPA1B				CD28		PROK2		LURAP1				PYCARD		FYN								PSMD4		PPARGC1A		PGM2		OAT				AIFM1		MPO				ZFPM1
XIAP				AIM2		PSEN1		TREM2				BRD7		ZNF683								PSMD5		PPFIA4		PHKA2		OGDH				GPR37L1		MPV17				ZNF683
HSPA8				CLOCK		PTAFR		TERF2IP				CD274		KLK5								PSMD6		PPP1R15A		PKM2		OPA1				CD36		ABCC1
HSP90AA1				CD47		PTGER2		ZFAND6				GSN		NCR3								PSMD7		PPP1R3C		PKP2		OXA1L				CDK1		MSRA
HSPD1				CD81		PTGER4		ZDHHC13				NCAPH2		IL4I1								PSMD8		PRDX5		PLOD1		PDHA1				CCS		MT3
NLRP10						PTGIR		NDFIP2				ICOS		TMEM98								PSMD9		PRKCA		PLOD2		PDHB				ATF4		ATF4
RAB7B						PTPRE		CC2D1A				TBX21		ANKRD17								PSME1		PRKCDBP		PMM2		PDHX				NFE2L2		NFE2L2
STING1						PVR		LIME1				ANXA1		APPL1								PSME2		PTRF		POLR3K		PDK4				NONO		NONO
IFI16						RAF1		PPM1A				NCKAP1L		PTPN22								PSME3		PYGM		PPFIA4		PDP1				NOS3		NOS3
IFI35						RASGRP1		PPM1B				HFE		STAP1								PSME4		RBPJ		PPIA		PHB2				ATP2A2		ATP2A2
IFNB1						RELA		RNF31				PLA2G2E		GATA1								PSMF1		RORA		PPP2CB		PHYH				DDR2		DDR2
IRGM						RGS1		TRIM68				CD209		GATA2								PTPN2		RRAGD		PRPS1		PMPCA				NR4A2		NR4A2
APOE						RGS16		FAIM				STOML2		GATA3								PTPN22		S100A4		PSMC4		POLR2F				GPX8		GPX8
RAET1G						RHOG		TRIM62				HLA-A		CLEC4E								PTPN6		SAP30		PYGB		POR				PJVK		PJVK
TICAM2						RIPK2		PPP5C				HLA-DMA		GFER								PTPRC		SCARB1		PYGL		PRDX3				P4HB		P4HB
IKBKB						RNF144B		PIDD1				HLA-DMB		LAT								PTPRJ		SDC2		QSOX1		RETSAT				PRDX1		PRDX1
IL12A						ROS1		AVPR2				HLA-DOA		FOXP1								PVRIG		SDC3		RARS		RHOT1				PNPLA8		PNPLA8
IL12B						RTP4		TNFRSF19				HLA-DOB		RABGEF1								RAB29		SDC4		RBCK1		RHOT2				PRKN		PRKN
INS						SCARF1		INAVA				HLA-DPA1		GNL1								RBCK1		SELENBP1		RPE		SDHA				PAWR		PAWR
IRAK1						SCN1B		PRKCB				HLA-DPB1		GPI								RC3H1		SERPINE1		RRAGD		SDHB				PAX2		PAX2
IRAK2						SELE		PRKCE				HLA-DQA1		IFNL1								RC3H2		SIAH2		SAP30		SDHC				GLRX2		GLRX2
IRF1						SELL		PRKD1				HLA-DQA2		ANGPT1								RELA		SLC25A1		SDC1		SDHD				PCNA		PCNA
IRF3						SELS		ASH1L				HLA-DQB1		MILR1								RFTN1		SLC2A1		SDC2		SLC25A11				CHCHD2		CHCHD2
IRF4						SEMA4D		TRIM39				HLA-DQB2		DLL1								RIPK2		SLC2A3		SDC3		SLC25A12				ZNF580		ZNF580
IRF7						SERPINE1		TMEM9B				HLA-DRA		FFAR3								RNF31		SLC2A5		SDHC		SLC25A20				NME8		NME8
USP50						SGMS2		SPHK2				HLA-DRB1		FFAR2								RPS3		SLC37A4		SLC16A3		SLC25A3				WNT16		WNT16
KCNJ8						SLAMF1		OTUD7B				HLA-DRB3		GRN								SH2D1A		SLC6A6		SLC25A10		SLC25A4				RWDD1		RWDD1
USP17L2						SLC11A2		SLC44A2				HLA-DRB4		RGCC								SKAP1		SRPX		SLC25A13		SLC25A5				PDE8A		PDE8A
KIR2DL4						SLC1A2		PELI2				HLA-DRB5		PYCARD								SKP1		STBD1		SLC35A3		SLC25A6				OSER1		OSER1
KLRB1						SLC28A2		PELI1				HLA-E		GRP								SLA2		STC1		SLC37A4		SUCLA2				GSKIP		GSKIP
KLRC1						SLC31A1		MIR497				HLA-G		MSH6								SPPL3		STC2		SOD1		SUCLG1				PDGFRA		PDGFRA
KLRC2						SLC31A2		PLEKHG5				MR1		TBX21								STK11		SULT2B1		SOX9		SUPV3L1				PDK1		PDK1
KLRC3						SLC4A4		MAVS				HLX		GZMB								STOML2		TES		SPAG4		SURF1				PDK2		PDK2
KLRD1						SLC7A1		MIER1				HMGB1		GZMM								TAB2		TGFB3		SRD5A3		TCIRG1				STK26		STK26
ARG1						SLC7A2		CACTIN				AIRE		ANXA1								TEC		TGFBI		STC1		TIMM10				PENK		PENK
IPO5						SPHK1		REL				HES1		HCK								TESPA1		TGM2		STC2		TIMM13				PKD2		PKD2
CLEC12B						SRI		RELA				HSPD1		ANXA3								THEMIS		TIPARP		STMN1		TIMM17A				PML		PML
SCIMP						STAB1		RELB				ICAM1		NCKAP1L								THEMIS2		TKTL1		TALDO1		TIMM50				ATP7A		ATP7A
USP27X						TACR1		TRIM27				CLEC4D		CFH								THY1		TMEM45A		TFF3		TIMM8B				RBM11		RBM11
LAG3						TACR3		BCL3				IFNE		HFE								TNFRSF21		TNFAIP3		TGFA		TIMM9				TREM2		TREM2
LAMP1						TAPBP		EDA2R				CLEC4G		CFHR1								TRAC		TPBG		TGFBI		TOMM22				PPIA		PPIA
LBP						TIMP1		ROCK1				IFNA1		CFHR2								TRAF6		TPD52		TKTL1		TOMM70A				TMEM161A		TMEM161A
LEP						TLR1		RORA				IFNA2		ADGRE2								TRAT1		TPI1		TPBG		UQCR10				ADPRS		ADPRS
LGALS9						TLR2		S100A4				IFNA4		HK1								TRAV19		TPST2		TPI1		UQCR11				OXR1		OXR1
LRCH4						TLR3		S100A12				IFNA5		HLA-A								TRAV29DV5		UGP2		TPST1		UQCRB				ANKZF1		ANKZF1
LTF						TNFAIP6		S100A13				IFNA6		HLA-B								TRAV8-4		VEGFA		TSTA3		UQCRC1				BRF2		BRF2
LYN						TNFRSF1B		S100B				IFNA7		HLA-C								TRBC1		VHL		TXN		UQCRC2				FBXW7		FBXW7
SH2D1A						TNFRSF9		CCL19				IFNA8		HLA-DMA								TRBV12-3		VLDLR		UGP2		UQCRFS1				IMPACT		IMPACT
MIR140						TNFSF10		CCL21				IFNA10		HLA-DMB								TRBV7-9		WISP2		VCAN		UQCRH				SMPD3		SMPD3
MIR146A						TNFSF15		CX3CL1				IFNA13		HLA-DOA								TXK		WSB1		VEGFA		UQCRQ				PRKAA1		PRKAA1
MIR149						TNFSF9		SECTM1				IFNA14		HLA-DOB								UBASH3A		XPNPEP1		VLDLR		VDAC1				PRKAA2		PRKAA2
MIR17						TPBG		NOD2				IFNA16		HLA-DPA1								UBE2N		ZFP36		XYLT2		VDAC2				AXL		AXL
MIR181B1						VIP		CARD9				IFNA17		HLA-DPB1								VTCN1		ZNF292		ZNF292		VDAC3				PRKCD		PRKCD
MIR19A								AZI2				IFNA21		HLA-DQA1								WAS										SELENOS		SELENOS
MIR20A								CLEC7A				IFNB1		HLA-DQA2								WNK1										PRKD1		PRKD1
MIR21								PINK1				IFNG		HLA-DQB1								ZAP70										MAPK1		MAPK1
ARRB2								GPR89A				IFNW1		HLA-DQB2								ZC3H12A										MAPK3		MAPK3
MBL2								SLC20A1				IGF1		HLA-DRA																		MAPK7		MAPK7
MEFV								DDRGK1				IGF2		HLA-DRB1																		MAPK8		MAPK8
MMP12								TRIM21				IGFBP2		HLA-DRB3																		MAPK9		MAPK9
MNDA								STAT1				IHH		HLA-DRB4																		MAPK13		MAPK13
MYD88								BST2				IL1A		HLA-DRB5																		PRODH		PRODH
NAGLU								MAP3K7				IL1B		HLA-E																		DIABLO		DIABLO
NAIP								BTK				IL2		HLA-F																		SELENON		SELENON
NFE2L2								TFRC				IL2RA		HLA-G																		DHFRP1		DHFRP1
NFKBIA								TLE1				IL2RG		HLA-H																		TBC1D24		TBC1D24
NFKBIL1								TLR2				IL4		MR1																		MEAK7		MEAK7
NINJ1								TLR3				IL4R		HLX																		PTPRK		PTPRK
NONO								TLR4				IL6		HMGB1																		PXN		PXN
OAS1								TSPAN6				IL6R		HMOX1																		PYCR1		PYCR1
OAS3								TNF				IL6ST		HPRT1																		RAD52		RAD52
PAK1								TNFAIP3				IL7		AIRE																		PLEKHA1		PLEKHA1
PAK2								TNFRSF1A				IL7R		HPX																		BCL2		BCL2
PAK3								TRAF1				IL10		HSPD1																		RELA		RELA
PCBP2								TRAF2				IL12A		APOA1																		REST		REST
IRAK4								TRAF3				IL12B		APOA2																		GAS5		GAS5
TLR7								TRAF5				IL12RB1		ICAM1																		RPS3		RPS3
ECSIT								TRAF6				IL15		CLEC4D																		SFPQ		SFPQ
SLC15A3								UBE2I				TNFRSF9		IFNE																		PINK1		PINK1
TLR8								UBE2N				IL18		CLEC4G																		SLC1A1		SLC1A1
SCARA3								UBE2V1				IDO1		IRF8																		NCF1		NCF1
YTHDF2								WNT5A				INS		CFI																		BMP7		BMP7
PDPK1								TRIM25				IRF1		IFI35																		SNCA		SNCA
ERAP1								TNIP2				IRF4		IFNA1																		BNIP3		BNIP3
PHB1								MUL1				ITGAL		IFNA2																		SOD1		SOD1
SERPINB9								NLRX1				ITK		IFNA4																		SOD2		SOD2
PIK3R1								SNIP1				ITPKB		IFNA5																		SOD3		SOD3
PLA2G5								TNIP3				JAG2		IFNA6																		SRC		SRC
PLCG2								WLS				JAK2		IFNA7																		STAT6		STAT6
PLSCR1								ZC3H12A				JAK3		IFNA8																		STAU1		STAU1
TLR9								ALPK1				JUNB		IFNA10																		STX4		STX4
TREM2								NDFIP1				KIT		IFNA13																		BTK		BTK
RBM47								APOL3				KLRC1		IFNA14																		PRDX2		PRDX2
PARP14								TRIM8				ARG1		IFNA16																		TLR4		TLR4
PPARG								SHARPIN				ARG2		IFNA17																		TNF		TNF
MED1								CAPN3				RHOA		IFNA21																		TNFAIP3		TNFAIP3
OTUD4								CASP1				THEMIS		IFNB1																		TP53		TP53
RNF125								CASP8				ILDR2		IFNG																		TPM1		TPM1
SUSD4								CARD19				LAG3		IFNW1																		TRPM2		TRPM2
AKIRIN2								WDR83				LCK		IGHG1																		TSC1		TSC1
PPP2CA								CASP10				LCP1		APP																		TXN		TXN
APPL2								TMEM101				LEP		RAET1G																		UCP1		UCP1
TRIM62								CARD11				LEPR		TICAM2																		VRK2		VRK2
PSPC1								TRIM52				LFNG		KLK3																		WNT1		WNT1
LGR4								AJUBA				LGALS1		IL1B																		PCGF2		PCGF2
PPP6C								IKBKG				LGALS3		IL1R1																		RNF112		RNF112
NAGK								TRIM5				LGALS9		IL2																		MAPKAP1		MAPKAP1
DDX60								TNFSF11				LIG4		IL2RB																		ZFAND1		ZFAND1
LYAR								TRADD				RHOH		IL4																		PRR5L		PRR5L
NPLOC4								RIPK1				LMO1		IL4R																		PYROXD1		PYROXD1
POLR3B								TNFSF10				LY9		IL5																		ERMP1		ERMP1
INAVA								RIPK2				LYN		IL6																		NR4A3		NR4A3
PRKCE								FADD				MIR181C		IL6R																		ZC3H12A		ZC3H12A
PRKD1								RIOK3				MIR21		IL7R																		PDGFD		PDGFD
PRKDC								TNFRSF10B				MIR27A		IL9																		FZD1		FZD1
ERBIN								CFLAR				MIR30B		IL9R																		SESN2		SESN2
MAPK8								SQSTM1				SMAD3		IL10																		NME5		NME5
MAP2K6								CPNE1				SMAD7		IL12A																		SLC4A11		SLC4A11
EIF2AK2								BCL10				CD46		IL12B																		STK24		STK24
CRTAM								BTRC				MDK		IL12RB1																		MAP1LC3A		MAP1LC3A
METTL3								MAP3K14				MEN1		IL13																		CAT		CAT
IFNK								USP10				MFAP3		IL13RA2																		MPV17L2		MPV17L2
SLAMF8								NLRP12				KITLG		IL17A																		AIFM2		AIFM2
DHX33								DDX21				MICB		IL18																		PRKRA		PRKRA
GPR108								CD4				KMT2A		INS																		AKR1C3		AKR1C3
RTN4								MTDH				EIF2AK4		INPP5D																		BECN1		BECN1
PELI1								VAPA				NRARP		IRF4																		PNPT1		PNPT1
ZNFX1								TIFA				TARM1		IRF7																		RIPK1		RIPK1
S100A14								ADIPOQ				MSN		ITGAL																		IL18RAP		IL18RAP
MIR520E								CLEC6A				MYB		ITGAM																		VNN1		VNN1
MIR520B								ROCK2				MYH9		ITGB2																		SPHK1		SPHK1
MAVS								CD36				NCK1		JAK3																		TRPA1		TRPA1
WDFY1								LITAF				NKG7		JUNB																		NOL3		NOL3
USP29								NR1D1				PNP		KARS1																		ZNF622		ZNF622
PTPN1								CD40				P2RX7		USP17L2																		AIFM1		AIFM1
PTPN2								TRAF4				PAWR		KIF5B																		GPR37L1		GPR37L1
EPG5								IKBKE				CLEC4A		KIR2DL4																		LONP1		LONP1
PTPN6								CD74				FOXP3		KIR3DL1																		TP53INP1		TP53INP1
MARK4								TBKBP1				ZBTB7B		KIT																		CD36		CD36
PTPN11								TRIM14				PCK1		KLRB1																		PAGE4		PAGE4
SLC46A2								NR1H4				LEF1		KLRC1																		BAG5		BAG5
PTPRS												ACTL6B		KLRC2																		KEAP1		KEAP1
PVR												GPR89B		KLRC3																		CDK1		CDK1
NECTIN2												IL23A		KLRD1																		MELK		MELK
NLRC4												CYRIB		ARG1																		CCS		CCS
CACTIN												PIK3CA		KRT1
IL21												PIK3CD		GPR15LG
RELA												PIK3CG		CLEC2A
FAM3A												PIK3R1		CLEC12B
RPS6KA3												PIK3R2		SCIMP
RPS19												PKNOX1		LAG3
SERPINB4												PLA2G2A		LAMP1
CEACAM1												PLA2G5		LBP
CCL5												ATP7A		LCP1
GPATCH3												IL20RB		LEP
SEC14L1												WNT4		LFNG
NOD2												SASH3		LGALS1
IFIH1												APBB1IP		LGALS3
CARD9												RC3H2		LGALS9
SFPQ												DLL4		LIG4
NFKBIZ												LAX1		LIMK1
CLEC7A												PBRM1		MYO18A
STMP1												PHF10		RAB44
LRRC19												PPP3CA		LRP1
NCF1												PPP3CB		LTA
SLC15A2												SIRPG		LY9
POLR3D												AMBRA1		CD180
SPI1												CHD7		LYN
SRC												LMBR1L		SH2D1A
TRIM21												PRKAR1A		MIR21
STAT2												PAG1		ARRB2
STAT5B												PRKCQ		SMAD7
SYK												PRKCZ		MBL2
MAP3K7												PRKDC		CD46
TARBP2												PRNP		DNAJB9
BTK												CRTAM		MDK
TGFB1												METTL3		MEN1
C1QBP												CYP26B1		MFNG
TLR1												PSEN1		MICB
TLR2												B2M		MIF
TLR3												PSG9		MLH1
TLR4												IFNK		KMT2A
SERPING1												DUSP22		MPL
TLR5												PSMB10		MPO
TSPAN6												TWSG1		EIF2AK4
TNF												ENTPD7		MSH2
TNFAIP3												PELI1		MYB
TRAF3												ZMIZ1		MYD88
TRAF6												BAD		NBN
TXK												PTGER4		NKG7
TYRO3												ARID1B		NOS2
ACOD1												PREX1		NOTCH2
TYROBP												SH3RF1		P2RX7
UFD1												GPAM		PLA2G3
NR1H2												WDFY4		PRDX1
VAV1												PTPN2		PAK1
WNT5A												PTPN6		IL21R
XRCC5												PTPN11		FOXP3
YWHAZ												SLAMF7		EXOSC3
TRIM25												ZP4		ZBTB7B
LRP8												SLC46A2		PCK1
MAPKAPK3												PTPRC		KMT5B
COLEC11												BAX		IRAK4
DHX58												SELENOK		LEF1
TNIP2												RAB27A		MZB1
BRCC3												RAC2		C1RL
MUL1												RAG1		TLR7
NLRX1												RAG2		TLR8
TNIP3												IL21		UBE2J1
ATAT1												RARA		IL23A
ALPK1												BCL2		CYRIB
TASL												RELB		ENPP3
CEP63												ACTB		PDPK1
FOSL1												BCL3		GPRC5B
CPTP												BCL6		CD244
ZBP1												CDH26		CFP
COLEC12												RORA		PGC
TRIM11												RORC		PHB1
CLPB												RPL22		SERPINB9
UNC93B1												RPS3		PIK3CD
TLR10												RPS6		PIK3CG
TRIM56												CEACAM1		PLA2G1B
KLRC4												CCL2		PLA2G5
CASP1												CCL5		PLCG2
PARP9												CCL19		PLD2
ITCH												CCL21		PLEC
CASP6												BID		ATP7A
CASP8												XCL1		IL20RB
NLRC5												SDC4		ACP5
TMEM126A												PRDM1		TLR9
ZDHHC18												VSIR		TREM2
RNF135												NOD2		TREM1
USP38												SEMA4A		SASH3
HAVCR2												NFKBIZ		POU2AF1
ZDHHC12												AZI2		APBB1IP
ZNRF1												SFTPD		SHLD2
TRIM5												KLHL25		RC3H2
ZCCHC3												CLEC7A		TRPM4
AP3B1												PLA2G2F		SUSD4
FCN3												SHB		RIF1
CAV1												SHH		APPL2
OASL												BMI1		ARL8B
RIPK2												MARCHF7		PPP3CB
FADD												BCL11B		PRF1
RIOK3												RASAL3		PRG2
IL18RAP												SLAMF1		DDX60
BANF1												BMP4		DOCK10
BCL10												SLC4A2		INAVA
TRIM15												GPR89A		AXL
OTULIN												SLC7A1		PRKCD
TRIM41												LGALS9C		PRKCE
NMI												SLC11A1		ITFG2
CD1D												SMARCA2		PKN1
ATG12												SMARCA4		PRKCZ
RNF185												SMARCB1		KMT2E
RSAD2												SMARCC1		CRTAM
AURKB												SMARCC2		MASP1
MFHAS1												SMARCD1		KLK7
MAPKAPK2												SMARCD2		AZU1
TIFA												SMARCD3		PSEN1
BPIFB1												SMARCE1		SUCNR1
CD14												SOD1		B2M
CLEC6A												SOS1		IFNK
NCR1												SOS2		SLAMF8
AIM2												SOX4		SPHK2
EIF4E2												SOX12		TCIM
ATG5												SP3		DUSP22
CD36												SPI1		HMCES
NR1D1												SPN		ENTPD7
CD40												SPTA1		C12orf4
ISG15												SRC		CD177
IKBKE												SRF		PTAFR
N4BP1												BRAF		PTGDR
LRRC14												ZFP36L1		PTGDS
PUM1												STAT3		PTGER4
MATR3												STAT5B		AICDA
TRIL												STAT6		MIR520E
PJA2												ZFP36L2		MIR520B
TOMM70												STK11		PTK2
USP15												SYK		MAVS
NR1H4												ADAM17		PTPN6
												TCF7		SLAMF7
												ZEB1		PTPRC
												TRGC1		PTPRJ
												TRGC2		PTX3
												PRDX2		PVR
												TFRC		NECTIN2
												TGFBR2		SELENOK
												THY1		SNX6
												TNFRSF1B		RAB27A
												TP53		RAC2
												TRAF6		RAG2
												TSC1		IL21
												TNFSF4		RARA
												CCR2		RBP4
												TNFRSF4		RELB
												TYK2		BCL3
												SCGB1A1		BCL6
												VAV1		RORA
												VCAM1		RORC
												WAS		BCR
												WNT1		SCART1
												WNT10B		RPS6
												XBP1		RPS19
												YES1		S100A13
												ZAP70		CFB
												ZBTB16		SERPINB4
												ZP3		SCNN1B
												LAPTM5		CEACAM1
												FZD5		CCL3
												NKAP		CCL19
												TNFAIP8L2		CXCL6
												VTCN1		XCL1
												ARMC5		MYO1G
												NHEJ1		NOD2
												TREML2		CARD9
												ZC3H12A		SEMA4A
												PDCD1LG2		NFKBIZ
												CD276		CLEC7A
												PRR7		SHB
												NDFIP1		ST3GAL1
												CAMK4		SLAMF1
												DOCK8		NCF1
												ARID1A		SFTPA1
												EOMES		SLC11A1
												FZD7		SLC18A2
												FZD8		SPI1
												CASP3		SPN
												ITCH		SRC
												MAD1L1		STAT3
												CASP8		STAT5B
												SLA2		STAT6
												NCK2		STX4
												CARD11		STXBP1
												ZC3H8		STXBP2
												FOXN1		STXBP3
												LOXL3		SUPT6H
												NFKBID		BST2
												HAVCR2		VAMP2
												HSH2D		VAMP7
												PIK3R3		SYK
												AP3B1		ADAM17
												CAV1		MAP3K7
												ACTL6A		TAP2
												RUNX2		BTK
												TNFSF11
												RUNX1
												RUNX3		PRDX2
												CBFB		TMBIM6
												SOCS1		TFRC
												PDE5A		TGFB1
												CBLB		TGFB2
												TNFSF14		TGFB3
												TNFSF9		C1QBP
												TNFRSF14		TLR3
												RIPK2		TLR4
												FADD		SERPING1
												IL1RL2		C1QA
												IL18R1		TNF
												CD84		C1QB
												VNN1		TNFRSF1B
												BCL10		C1QC
												RAB29		C1R
												AP3D1		TP53
												CCND3		TP53BP1
												SLAMF9		C1S
												TNFSF18		C2
												CEACAM21		C3
												SH2D2A		TRAF2
												SART1		TRAF6
												DNAJA3		C4A
												CD1C		C4B
												CD1D		C4BPA
												CD2		TSC1
												CD3D		C4BPB
												RSAD2		C5
												CD3E		C6
												CD3G		TWIST1
												CD247		TNFSF4
												CD4		CCR2
												CD5		TNFRSF4
												CD6		C7
												DLG5		TYROBP
												CD7		C8A
												CD8A		C8B
												CD8B		C8G
												SOCS6		C9
												CD83		UNG
												CD27		VAV1
												CD28		VAV2
												CD80		WAS
												CD86		LAT2
												TNFSF8		NSD2
												ATG5		WNT5A
												MAPK8IP1		XBP1
												SOX13		YES1
												CD40LG		ZP3
												CD44		LAPTM5
												CD47		FZD5
												SOCS5		COLEC11
												CD70		CUEDC2
												CD74		DHX58
												CD81		CYBC1
												RIPOR2		ULBP3
												TOX		NLRX1
												CD151		ATAD5
												TESPA1		SVEP1
												MAFB		NR4A3
														ZC3H12A
														ULBP2
														ULBP1
														NDFIP1
														CAMK4
														SLC7A5
														CFHR5
														FBXO38
														UNC93B1
														KDM5D
														EPX
														DYSF
														KLRC4
														EOMES
														PLA2G6
														PRAM1
														STX7
														SLA2
														JAGN1
														SANBR
														LOXL3
														KMT5C
														NFKBID
														SEMA7A
														HAVCR2
														NDST2
														FCN3
														CBL
														VAMP8
														SNX4
														GBF1
														TNFSF13
														TNFRSF14
														RIPK2
														FADD
														SNAP23
														IL18RAP
														IL18R1
														CD84
														BCL10
														SLAMF9
														PGLYRP1
														TNFSF18
														RNF8
														IL33
														CD1A
														CD1B
														CD1C
														NMI
														CD1D
														CD1E
														CD2
														RSAD2
														EXO1
														DDX21
														CD5L
														CD8A
														MAPKAPK2
														CD19
														CD22
														VAMP3
														CD27
														SLC22A13
														CD28
														CD80
														CD86
														NCR1
														ITM2A
														IL27RA
														ATG5
														CD36
														LITAF
														CD40
														CD40LG
														CD47
														SOCS5
														CD59
														PHF14
														CD70
														CD74
														CD81
														GAB2
														TRIL
														WDR1
														THOC1
